# GIP: An open-source computational pipeline for mapping genomic instability from protists to cancer cells

**DOI:** 10.1101/2021.06.15.448580

**Authors:** Gerald F. Späth, Giovanni Bussotti

**Affiliations:** Institut Pasteur, INSERM U1201, Unité de Parasitologie moléculaire et Signalisation, Paris, France; Hub de Bioinformatique et Biostatistique - Département Biologie Computationnelle, Institut Pasteur, 75015 Paris, France

**Keywords:** Genome instability, aneuploidy, copy number variations, single nucleotide variation, structural variation, genetic adaptation

## Abstract

Genome instability has been recognized as a key driver for microbial and cancer adaptation and thus plays a central role in many human pathologies. Even though genome instability encompasses different types of genomic alterations, most available genome analysis software are limited to just one kind mutation or analytical step. To overcome this limitation and better understand the role of genetic changes in enhancing pathogenicity we established GIP, a novel, powerful bioinformatic pipeline for comparative genome analysis. Here we show its application to whole genome sequencing datasets of *Leishmania*, *Plasmodium, Candida*, and cancer. Applying GIP on available data sets validated our pipeline and demonstrated the power of our analysis tool to drive biological discovery. Applied to *Plasmodium vivax* genomes, our pipeline allowed us to uncover the convergent amplification of erythrocyte binding proteins and to identify a nullisomic strain. Re-analyzing genomes of drug adapted *Candida albicans* strains revealed correlated copy number variations of functionally related genes, strongly supporting a mechanism of epistatic adaptation through interacting gene-dosage changes. Our results illustrate how GIP can be used for the identification of aneuploidy, gene copy number variations, changes in nucleic acid sequences, and chromosomal rearrangements. Altogether, GIP can shed light on the genetic bases of cell adaptation and drive disease biomarker discovery.

**One Sentence Summary:** GIP - a novel pipeline for detecting, comparing and visualizing genome instability.
