## Supplementary material for "GIP: An open-source computational pipeline for mapping genomic instability from protists to cancer cells": Table S3

### Sheet: Sheet1
Table S3: Sample information.
sampleId	run	species	source
ZK47	1	Leishmania infantum	PMID: 32975503, studySite Tunisia, SRAaccession SRR11098642
ZK43	1	Leishmania infantum	PMID: 32975503, studySite Tunisia, SRAaccession SRR11098643
LIPA60	1	Leishmania infantum	PMID: 32975503, studySite Tunisia, SRAaccession SRR11098644
ZK25	1	Leishmania infantum	PMID: 32975503, studySite Tunisia, SRAaccession SRR11098645
ZK5	1	Leishmania infantum	PMID: 32975503, studySite Tunisia, SRAaccession SRR11098646
LIPA83	1	Leishmania infantum	PMID: 32975503, studySite Tunisia, SRAaccession SRR11098647
ZK28	1	Leishmania infantum	PMID: 32975503, studySite Tunisia, SRAaccession SRR11098648
AMS4107	1	Candida albicans	PMID: 32687060, SRAaccession SRR11347407
AMS4106	1	Candida albicans	PMID: 32687060, SRAaccession SRR11347408
AMS4105	1	Candida albicans	PMID: 32687060, SRAaccession SRR11347409
AMS4104	1	Candida albicans	PMID: 32687060, SRAaccession SRR11347410
AMS3093	1	Candida albicans	PMID: 32687060, SRAaccession SRR11347411
AMS3092	1	Candida albicans	PMID: 32687060, SRAaccession SRR11347412
AMS4444	1	Candida albicans	PMID: 32687060, SRAaccession SRR11347413
AMS4397	1	Candida albicans	PMID: 32687060, SRAaccession SRR11347414
AMS4702	1	Candida albicans	PMID: 32687060, SRAaccession SRR12169216
SC5314	1	Candida albicans	PMID: 32687060, SRAaccession SRR868699
P78042	1	Candida albicans	PMID: 32687060, SRAaccession SRR543724
P75016	1	Candida albicans	PMID: 32687060, SRAaccession SRR543721
P75063	1	Candida albicans	PMID: 32687060, SRAaccession SRR543727
AMS3050	1	Candida albicans	PMID: 32687060, SRAaccession SRR3593469
AMS3051	1	Candida albicans	PMID: 32687060, SRAaccession SRR3593470
AMS3052	1	Candida albicans	PMID: 32687060, SRAaccession SRR3593471
AMS3053	1	Candida albicans	PMID: 32687060, SRAaccession SRR3593474
AMS3054	1	Candida albicans	PMID: 32687060, SRAaccession SRR3593476
AMS3094	1	Candida albicans	PMID: 32687060, SRAaccession SRR6941758
BBH_125	1	Plasmodium vivax	PMID: 33044985, studySite Jimma, ENArunAccession ERR2678989
BBH_132	1	Plasmodium vivax	PMID: 33044985, studySite Jimma, ENArunAccession ERR2678991
BBH_137	1	Plasmodium vivax	PMID: 33044985, studySite Jimma, ENArunAccession ERR2679003
BBH_153	1	Plasmodium vivax	PMID: 33044985, studySite Jimma, ENArunAccession ERR2678992
BBH_162	1	Plasmodium vivax	PMID: 33044985, studySite Jimma, ENArunAccession ERR2678993
HT_144	1	Plasmodium vivax	PMID: 33044985, studySite Jimma, ENArunAccession ERR2678994
HT_147	1	Plasmodium vivax	PMID: 33044985, studySite Jimma, ENArunAccession ERR2679004
HT_112	1	Plasmodium vivax	PMID: 33044985, studySite Jimma, ENArunAccession ERR2679005
JHC_208	1	Plasmodium vivax	PMID: 33044985, studySite Jimma, ENArunAccession ERR2679006
JHC_100	1	Plasmodium vivax	PMID: 33044985, studySite Jimma, ENArunAccession ERR2678996
MKH_72	1	Plasmodium vivax	PMID: 33044985, studySite Jimma, ENArunAccession ERR2678998
MKH_71	1	Plasmodium vivax	PMID: 33044985, studySite Jimma, ENArunAccession ERR2679007
SGH_355	1	Plasmodium vivax	PMID: 33044985, studySite Jimma, ENArunAccession ERR2678999
SGH_357	1	Plasmodium vivax	PMID: 33044985, studySite Jimma, ENArunAccession ERR2679000
SGH_331	1	Plasmodium vivax	PMID: 33044985, studySite Jimma, ENArunAccession ERR2678990
SGH_337	1	Plasmodium vivax	PMID: 33044985, studySite Jimma, ENArunAccession ERR2679008
SGH_358	1	Plasmodium vivax	PMID: 33044985, studySite Jimma, ENArunAccession ERR2679009
SGH_359	1	Plasmodium vivax	PMID: 33044985, studySite Jimma, ENArunAccession ERR2679010
SGH_103	1	Plasmodium vivax	PMID: 33044985, studySite Jimma, ENArunAccession ERR2679002
SGH_108	1	Plasmodium vivax	PMID: 33044985, studySite Jimma, ENArunAccession ERR2679012
QS0001_C	1	Plasmodium vivax	PMID: 33044985, studySite Badowacho, ENArunAccession ERR775189
QS0002_C	1	Plasmodium vivax	PMID: 33044985, studySite Badowacho, ENArunAccession ERR775190
QS0003_C	1	Plasmodium vivax	PMID: 33044985, studySite Badowacho, ENArunAccession ERR775191
QS0004_C	1	Plasmodium vivax	PMID: 33044985, studySite Badowacho, ENArunAccession ERR775192
QS0011_C	1	Plasmodium vivax	PMID: 33044985, studySite Hawassa, ENArunAccession ERR925433
QS0012_C	1	Plasmodium vivax	PMID: 33044985, studySite Hawassa, ENArunAccession ERR925434
QS0013_C	1	Plasmodium vivax	PMID: 33044985, studySite Hawassa, ENArunAccession ERR925435
QS0014_C	1	Plasmodium vivax	PMID: 33044985, studySite Hawassa, ENArunAccession ERR925409
QS0015_C	1	Plasmodium vivax	PMID: 33044985, studySite Hawassa, ENArunAccession ERR925410
QS0016_C	1	Plasmodium vivax	PMID: 33044985, studySite Hawassa, ENArunAccession ERR925411
QS0018_C	1	Plasmodium vivax	PMID: 33044985, studySite Hawassa, ENArunAccession ERR925412
QS0025_C	1	Plasmodium vivax	PMID: 33044985, studySite Arbaminch, ENArunAccession ERR925416
QS0027_C	1	Plasmodium vivax	PMID: 33044985, studySite Arbaminch, ENArunAccession ERR925417
QS0028_C	1	Plasmodium vivax	PMID: 33044985, studySite Arbaminch, ENArunAccession ERR925436
QS0031_C	1	Plasmodium vivax	PMID: 33044985, studySite Arbaminch, ENArunAccession ERR925437
QS0032_C	1	Plasmodium vivax	PMID: 33044985, studySite Arbaminch, ENArunAccession ERR925420
QS0033_C	1	Plasmodium vivax	PMID: 33044985, studySite Arbaminch, ENArunAccession ERR925421
QS0035_C	1	Plasmodium vivax	PMID: 33044985, studySite Arbaminch, ENArunAccession ERR925438
QS0037_C	1	Plasmodium vivax	PMID: 33044985, studySite Arbaminch, ENArunAccession ERR925439
QS0042_C	1	Plasmodium vivax	PMID: 33044985, studySite Halaba, ENArunAccession ERR925424
QS0044_C	1	Plasmodium vivax	PMID: 33044985, studySite Halaba, ENArunAccession ERR925440
QS0049_C	1	Plasmodium vivax	PMID: 33044985, studySite Halaba, ENArunAccession ERR925441
QS0051_C	1	Plasmodium vivax	PMID: 33044985, studySite Badowacho, ENArunAccession ERR925430
QS0053_C	1	Plasmodium vivax	PMID: 33044985, studySite Badowacho, ENArunAccession ERR925431
PD0713_C	1	Plasmodium vivax	PMID: 27348299, studySite Thailand, ENAaccession ERS403541, ENArunAccession ERR527379
PH0089_C	1	Plasmodium vivax	PMID: 27348299, studySite Cambodia, ENAaccession ERS164670, ENArunAccession ERR211557
PH0089_C	2	Plasmodium vivax	PMID: 27348299, studySite Cambodia, ENAaccession ERS164670, ENArunAccession ERR484720
PH0089_C	3	Plasmodium vivax	PMID: 27348299, studySite Cambodia, ENAaccession ERS164670, ENArunAccession ERR484729
PH0089_C	4	Plasmodium vivax	PMID: 27348299, studySite Cambodia, ENAaccession ERS164670, ENArunAccession ERR490261
PD0605_C	1	Plasmodium vivax	PMID: 27348299, studySite Thailand, ENAaccession ERS241406, ENArunAccession ERR337596
PH1115_C	1	Plasmodium vivax	PMID: 27348299, studySite Cambodia, ENAaccession ERS338601, ENArunAccession ERR386539
PH1115_C	2	Plasmodium vivax	PMID: 27348299, studySite Cambodia, ENAaccession ERS338601, ENArunAccession ERR490271
PH1126_C	1	Plasmodium vivax	PMID: 27348299, studySite Cambodia, ENAaccession ERS338612, ENArunAccession ERR386543
PH1126_C	2	Plasmodium vivax	PMID: 27348299, studySite Cambodia, ENAaccession ERS338612, ENArunAccession ERR490273
PD0704_C	1	Plasmodium vivax	PMID: 27348299, studySite Thailand, ENAaccession ERS403552, ENArunAccession ERR527382
PD0711_C	1	Plasmodium vivax	PMID: 27348299, studySite Thailand, ENAaccession ERS403533, ENArunAccession ERR527341
PH1124_C	1	Plasmodium vivax	PMID: 27348299, studySite Cambodia, ENAaccession ERS338610, ENArunAccession ERR386541
PH0188_C	1	Plasmodium vivax	PMID: 27348299, studySite Cambodia, ENAaccession ERS014177, ENArunAccession ERR023042
PS0002_CW	1	Plasmodium vivax	PMID: 27348299, studySite Sri Lanka, ENAaccession ERS040109, ENArunAccession ERR054081
PD0604_C	1	Plasmodium vivax	PMID: 27348299, studySite Thailand, ENAaccession ERS241439, ENArunAccession ERR337628
PD0172_C	1	Plasmodium vivax	PMID: 27348299, studySite Thailand, ENAaccession ERS055887, ENArunAccession ERR111719
PV0327_C	1	Plasmodium vivax	PMID: 27348299, studySite Vietnam, ENAaccession ERS174558, ENArunAccession ERR216527
PD0714_C	1	Plasmodium vivax	PMID: 27348299, studySite Thailand, ENAaccession ERS403545, ENArunAccession ERR527368
PH0187_C	1	Plasmodium vivax	PMID: 27348299, studySite Cambodia, ENAaccession ERS164674, ENArunAccession ERR211561
PN0065_C	1	Plasmodium vivax	PMID: 27348299, studySite Papua New Guinea, ENAaccession ERS164683, ENArunAccession ERR216469
PD0174_C	1	Plasmodium vivax	PMID: 27348299, studySite Thailand, ENAaccession ERS055877, ENArunAccession ERR111709
PD0689_C	1	Plasmodium vivax	PMID: 27348299, studySite Thailand, ENAaccession ERS403539, ENArunAccession ERR527378
PH1116_C	1	Plasmodium vivax	PMID: 27348299, studySite Cambodia, ENAaccession ERS338602, ENArunAccession ERR386533
PH1116_C	2	Plasmodium vivax	PMID: 27348299, studySite Cambodia, ENAaccession ERS338602, ENArunAccession ERR490266
PD0610_C	1	Plasmodium vivax	PMID: 27348299, studySite Thailand, ENAaccession ERS241422, ENArunAccession ERR337611
PV0253_C	1	Plasmodium vivax	PMID: 27348299, studySite Vietnam, ENAaccession ERS143422, ENArunAccession ERR175494
PD0183_C	1	Plasmodium vivax	PMID: 27348299, studySite Thailand, ENAaccession ERS055894, ENArunAccession ERR111726
PD0611_C	1	Plasmodium vivax	PMID: 27348299, studySite Thailand, ENAaccession ERS241425, ENArunAccession ERR337614
PD0594_C	1	Plasmodium vivax	PMID: 27348299, studySite Thailand, ENAaccession ERS241409, ENArunAccession ERR337599
PD0688_C	1	Plasmodium vivax	PMID: 27348299, studySite Thailand, ENAaccession ERS403535, ENArunAccession ERR527366
PH0310_C	1	Plasmodium vivax	PMID: 27348299, studySite Cambodia, ENAaccession ERS123117, ENArunAccession ERR152410
PD0168_C	1	Plasmodium vivax	PMID: 27348299, studySite Thailand, ENAaccession ERS055889, ENArunAccession ERR111721
PD0177_C	1	Plasmodium vivax	PMID: 27348299, studySite Thailand, ENAaccession ERS055893, ENArunAccession ERR111725
PD0705_C	1	Plasmodium vivax	PMID: 27348299, studySite Thailand, ENAaccession ERS403556, ENArunAccession ERR527348
PD0678_C	1	Plasmodium vivax	PMID: 27348299, studySite Thailand, ENAaccession ERS403538, ENArunAccession ERR527355
PD0715_C	1	Plasmodium vivax	PMID: 27348299, studySite Thailand, ENAaccession ERS403549, ENArunAccession ERR527346
PD0676_C	1	Plasmodium vivax	PMID: 27348299, studySite Thailand, ENAaccession ERS403530, ENArunAccession ERR527353
PD0712_C	1	Plasmodium vivax	PMID: 27348299, studySite Thailand, ENAaccession ERS403537, ENArunAccession ERR527343
PH0068_C	1	Plasmodium vivax	PMID: 27348299, studySite Cambodia, ENAaccession ERS010154, ENArunAccession ERR020103
PD0696_C	1	Plasmodium vivax	PMID: 27348299, studySite Thailand, ENAaccession ERS403518, ENArunAccession ERR527362
PD0176_C	1	Plasmodium vivax	PMID: 27348299, studySite Thailand, ENAaccession ERS055884, ENArunAccession ERR111716
PD0618_C	1	Plasmodium vivax	PMID: 27348299, studySite Thailand, ENAaccession ERS241411, ENArunAccession ERR337601
PD0184_C	1	Plasmodium vivax	PMID: 27348299, studySite Thailand, ENAaccession ERS055879, ENArunAccession ERR111711
PD0601_C	1	Plasmodium vivax	PMID: 27348299, studySite Thailand, ENAaccession ERS241430, ENArunAccession ERR337619
PH0098_C	1	Plasmodium vivax	PMID: 27348299, studySite Cambodia, ENAaccession ERS164692, ENArunAccession ERR216478
PH0098_C	2	Plasmodium vivax	PMID: 27348299, studySite Cambodia, ENAaccession ERS164692, ENArunAccession ERR490276
PN0048_C	1	Plasmodium vivax	PMID: 27348299, studySite Papua New Guinea, ENAaccession ERS150862, ENArunAccession ERR175557
PN0048_C	2	Plasmodium vivax	PMID: 27348299, studySite Papua New Guinea, ENAaccession ERS150862, ENArunAccession ERR484717
PN0048_C	3	Plasmodium vivax	PMID: 27348299, studySite Papua New Guinea, ENAaccession ERS150862, ENArunAccession ERR484726
PN0048_C	4	Plasmodium vivax	PMID: 27348299, studySite Papua New Guinea, ENAaccession ERS150862, ENArunAccession ERR490258
PQ0003_C	1	Plasmodium vivax	PMID: 27348299, studySite Brazil, ENAaccession ERS123115, ENArunAccession ERR152407
PY0001_C	1	Plasmodium vivax	PMID: 27348299, studySite Malaysia, ENAaccession ERS040116, ENArunAccession ERR054088
PD0607_C	1	Plasmodium vivax	PMID: 27348299, studySite Thailand, ENAaccession ERS241413, ENArunAccession ERR337603
PD0693_C	1	Plasmodium vivax	PMID: 27348299, studySite Thailand, ENAaccession ERS403555, ENArunAccession ERR527371
PH1111_C	1	Plasmodium vivax	PMID: 27348299, studySite Cambodia, ENAaccession ERS338597, ENArunAccession ERR386532
PH1111_C	2	Plasmodium vivax	PMID: 27348299, studySite Cambodia, ENAaccession ERS338597, ENArunAccession ERR490265
PD0674_C	1	Plasmodium vivax	PMID: 27348299, studySite Thailand, ENAaccession ERS403521, ENArunAccession ERR527350
PH1117_C	1	Plasmodium vivax	PMID: 27348299, studySite Cambodia, ENAaccession ERS338603, ENArunAccession ERR386540
PH1117_C	2	Plasmodium vivax	PMID: 27348299, studySite Cambodia, ENAaccession ERS338603, ENArunAccession ERR484715
PH1117_C	3	Plasmodium vivax	PMID: 27348299, studySite Cambodia, ENAaccession ERS338603, ENArunAccession ERR484724
PH1117_C	4	Plasmodium vivax	PMID: 27348299, studySite Cambodia, ENAaccession ERS338603, ENArunAccession ERR490256
PD0170_C	1	Plasmodium vivax	PMID: 27348299, studySite Thailand, ENAaccession ERS055885, ENArunAccession ERR111717
PH0312_C	1	Plasmodium vivax	PMID: 27348299, studySite Cambodia, ENAaccession ERS164691, ENArunAccession ERR216477
PH0086_C	1	Plasmodium vivax	PMID: 27348299, studySite Cambodia, ENAaccession ERS164689, ENArunAccession ERR216475
PH0086_C	2	Plasmodium vivax	PMID: 27348299, studySite Cambodia, ENAaccession ERS164689, ENArunAccession ERR484723
PH0086_C	3	Plasmodium vivax	PMID: 27348299, studySite Cambodia, ENAaccession ERS164689, ENArunAccession ERR484732
PH0086_C	4	Plasmodium vivax	PMID: 27348299, studySite Cambodia, ENAaccession ERS164689, ENArunAccession ERR490264
PD0609_C	1	Plasmodium vivax	PMID: 27348299, studySite Thailand, ENAaccession ERS241419, ENArunAccession ERR337609
PH0180_C	1	Plasmodium vivax	PMID: 27348299, studySite Cambodia, ENAaccession ERS014176, ENArunAccession ERR023041
PD0178_C	1	Plasmodium vivax	PMID: 27348299, studySite Thailand, ENAaccession ERS055886, ENArunAccession ERR111718
PJ0006_CW	1	Plasmodium vivax	PMID: 27348299, studySite Indonesia, ENAaccession ERS040113, ENArunAccession ERR054085
PQ0002_C	1	Plasmodium vivax	PMID: 27348299, studySite Brazil, ENAaccession ERS010042, ENArunAccession ERR019040
PN0163_C	1	Plasmodium vivax	PMID: 27348299, studySite Papua New Guinea, ENAaccession ERS404132, ENArunAccession ERR527450
PD0597_C	1	Plasmodium vivax	PMID: 27348299, studySite Thailand, ENAaccession ERS241418, ENArunAccession ERR337608
PD0695_C	1	Plasmodium vivax	PMID: 27348299, studySite Thailand, ENAaccession ERS403563, ENArunAccession ERR527384
PD0171_C	1	Plasmodium vivax	PMID: 27348299, studySite Thailand, ENAaccession ERS055881, ENArunAccession ERR111713
PQ0008_C	1	Plasmodium vivax	PMID: 27348299, studySite Brazil, ENAaccession ERS010153, ENArunAccession ERR018932
PD0697_C	1	Plasmodium vivax	PMID: 27348299, studySite Thailand, ENAaccession ERS403523, ENArunAccession ERR527376
PD0624_C	1	Plasmodium vivax	PMID: 27348299, studySite Thailand, ENAaccession ERS241429, ENArunAccession ERR337618
PY0019_C	1	Plasmodium vivax	PMID: 27348299, studySite Malaysia, ENAaccession ERS403525, ENArunAccession ERR527363
PJ0008_C	1	Plasmodium vivax	PMID: 27348299, studySite Indonesia, ENAaccession ERS241438, ENArunAccession ERR337627
PD0619_C	1	Plasmodium vivax	PMID: 27348299, studySite Thailand, ENAaccession ERS241414, ENArunAccession ERR337604
PD0690_C	1	Plasmodium vivax	PMID: 27348299, studySite Thailand, ENAaccession ERS403543, ENArunAccession ERR527367
PD0698_C	1	Plasmodium vivax	PMID: 27348299, studySite Thailand, ENAaccession ERS403528, ENArunAccession ERR527377
PD0608_C	1	Plasmodium vivax	PMID: 27348299, studySite Thailand, ENAaccession ERS241416, ENArunAccession ERR337606
PD0691_C	1	Plasmodium vivax	PMID: 27348299, studySite Thailand, ENAaccession ERS403547, ENArunAccession ERR527381
PY0004_C	1	Plasmodium vivax	PMID: 27348299, studySite Malaysia, ENAaccession ERS123120, ENArunAccession ERR152414
PD0687_C	1	Plasmodium vivax	PMID: 27348299, studySite Thailand, ENAaccession ERS403531, ENArunAccession ERR527365
QC0234_C	1	Plasmodium vivax	PMID: 27348299, studySite Myanmar, ENAaccession ERS347714, ENArunAccession ERR426064
PD0617_C	1	Plasmodium vivax	PMID: 27348299, studySite Thailand, ENAaccession ERS241407, ENArunAccession ERR337597
PD0706_C	1	Plasmodium vivax	PMID: 27348299, studySite Thailand, ENAaccession ERS403560, ENArunAccession ERR527383
PH0591_C	1	Plasmodium vivax	PMID: 27348299, studySite Cambodia, ENAaccession ERS071835, ENArunAccession ERR123849
PD0681_C	1	Plasmodium vivax	PMID: 27348299, studySite Thailand, ENAaccession ERS403554, ENArunAccession ERR527370
PD0182_C	1	Plasmodium vivax	PMID: 27348299, studySite Thailand, ENAaccession ERS055880, ENArunAccession ERR111712
PD0700_C	1	Plasmodium vivax	PMID: 27348299, studySite Thailand, ENAaccession ERS403536, ENArunAccession ERR527342
PD0625_C	1	Plasmodium vivax	PMID: 27348299, studySite Thailand, ENAaccession ERS241432, ENArunAccession ERR337621
PJ0007_C	1	Plasmodium vivax	PMID: 27348299, studySite Indonesia, ENAaccession ERS241435, ENArunAccession ERR337624
PV0025_C	1	Plasmodium vivax	PMID: 27348299, studySite Vietnam, ENAaccession ERS013104, ENArunAccession ERR023161
PN0095_C	1	Plasmodium vivax	PMID: 27348299, studySite Papua New Guinea, ENAaccession ERS012057, ENArunAccession ERR020124
PH0182_C	1	Plasmodium vivax	PMID: 27348299, studySite Cambodia, ENAaccession ERS040110, ENArunAccession ERR054082
PD0167_C	1	Plasmodium vivax	PMID: 27348299, studySite Thailand, ENAaccession ERS055895, ENArunAccession ERR111727
PV0071_C	1	Plasmodium vivax	PMID: 27348299, studySite Vietnam, ENAaccession ERS164639, ENArunAccession ERR211538
PV0071_C	2	Plasmodium vivax	PMID: 27348299, studySite Vietnam, ENAaccession ERS164639, ENArunAccession ERR484719
PV0071_C	3	Plasmodium vivax	PMID: 27348299, studySite Vietnam, ENAaccession ERS164639, ENArunAccession ERR484728
PV0071_C	4	Plasmodium vivax	PMID: 27348299, studySite Vietnam, ENAaccession ERS164639, ENArunAccession ERR490260
PD0703_C	1	Plasmodium vivax	PMID: 27348299, studySite Thailand, ENAaccession ERS403548, ENArunAccession ERR527345
PV0053_C	1	Plasmodium vivax	PMID: 27348299, studySite Vietnam, ENAaccession ERS012702, ENArunAccession ERR022866
PD0180_C	1	Plasmodium vivax	PMID: 27348299, studySite Thailand, ENAaccession ERS055891, ENArunAccession ERR111723
PV0243_Cx2	1	Plasmodium vivax	PMID: 27348299, studySite Vietnam, ENAaccession ERS336392, ENArunAccession ERR388796
PV0074_C	1	Plasmodium vivax	PMID: 27348299, studySite Vietnam, ENAaccession ERS164678, ENArunAccession ERR211565
PV0074_C	2	Plasmodium vivax	PMID: 27348299, studySite Vietnam, ENAaccession ERS164678, ENArunAccession ERR484721
PV0074_C	3	Plasmodium vivax	PMID: 27348299, studySite Vietnam, ENAaccession ERS164678, ENArunAccession ERR484730
PV0074_C	4	Plasmodium vivax	PMID: 27348299, studySite Vietnam, ENAaccession ERS164678, ENArunAccession ERR490262
PD0685_C	1	Plasmodium vivax	PMID: 27348299, studySite Thailand, ENAaccession ERS403522, ENArunAccession ERR527351
PD0181_C	1	Plasmodium vivax	PMID: 27348299, studySite Thailand, ENAaccession ERS055890, ENArunAccession ERR111722
PD0675_C	1	Plasmodium vivax	PMID: 27348299, studySite Thailand, ENAaccession ERS403526, ENArunAccession ERR527352
QM0003_C	1	Plasmodium vivax	PMID: 27348299, studySite Madagascar, ENAaccession ERS386739, ENArunAccession ERR490350
PH0385_C	1	Plasmodium vivax	PMID: 27348299, studySite Cambodia, ENAaccession ERS025405, ENArunAccession ERR039234
PH0178_C	1	Plasmodium vivax	PMID: 27348299, studySite Cambodia, ENAaccession ERS014175, ENArunAccession ERR023040
PN0157_C	1	Plasmodium vivax	PMID: 27348299, studySite Papua New Guinea, ENAaccession ERS404153, ENArunAccession ERR527467
PH0320_C	1	Plasmodium vivax	PMID: 27348299, studySite Cambodia, ENAaccession ERS123119, ENArunAccession ERR152413
PJ0009_C	1	Plasmodium vivax	PMID: 27348299, studySite Indonesia, ENAaccession ERS241441, ENArunAccession ERR337630
PD0615_C	1	Plasmodium vivax	PMID: 27348299, studySite Thailand, ENAaccession ERS241437, ENArunAccession ERR337626
PH1121_C	1	Plasmodium vivax	PMID: 27348299, studySite Cambodia, ENAaccession ERS338607, ENArunAccession ERR386535
PH1121_C	2	Plasmodium vivax	PMID: 27348299, studySite Cambodia, ENAaccession ERS338607, ENArunAccession ERR490268
PD0710_C	1	Plasmodium vivax	PMID: 27348299, studySite Thailand, ENAaccession ERS403529, ENArunAccession ERR527339
PN0068_Cx	1	Plasmodium vivax	PMID: 27348299, studySite Papua New Guinea, ENAaccession ERS164688, ENArunAccession ERR216474
PH1084_C	1	Plasmodium vivax	PMID: 27348299, studySite Cambodia, ENAaccession ERS224901, ENArunAccession ERR337542
PH1084_C	2	Plasmodium vivax	PMID: 27348299, studySite Cambodia, ENAaccession ERS224901, ENArunAccession ERR490277
PD0692_C	1	Plasmodium vivax	PMID: 27348299, studySite Thailand, ENAaccession ERS403551, ENArunAccession ERR527369
PD0694_C	1	Plasmodium vivax	PMID: 27348299, studySite Thailand, ENAaccession ERS403559, ENArunAccession ERR527372
PD0686_C	1	Plasmodium vivax	PMID: 27348299, studySite Thailand, ENAaccession ERS403527, ENArunAccession ERR527364
PD0684_C	1	Plasmodium vivax	PMID: 27348299, studySite Thailand, ENAaccession ERS403517, ENArunAccession ERR527374
PD0708_C	1	Plasmodium vivax	PMID: 27348299, studySite Thailand, ENAaccession ERS403519, ENArunAccession ERR527375
PD0179_C	1	Plasmodium vivax	PMID: 27348299, studySite Thailand, ENAaccession ERS055883, ENArunAccession ERR111715
PD0166_C	1	Plasmodium vivax	PMID: 27348299, studySite Thailand, ENAaccession ERS055878, ENArunAccession ERR111710
PD0647_C	1	Plasmodium vivax	PMID: 27348299, studySite Thailand, ENAaccession ERS347497, ENArunAccession ERR426015
PH0893_C	1	Plasmodium vivax	PMID: 27348299, studySite Cambodia, ENAaccession ERS174573, ENArunAccession ERR216554
PV0072_C	1	Plasmodium vivax	PMID: 27348299, studySite Vietnam, ENAaccession ERS164684, ENArunAccession ERR216470
PV0072_C	2	Plasmodium vivax	PMID: 27348299, studySite Vietnam, ENAaccession ERS164684, ENArunAccession ERR490275
PD0612_C	1	Plasmodium vivax	PMID: 27348299, studySite Thailand, ENAaccession ERS241428, ENArunAccession ERR337617
PD0175_C	1	Plasmodium vivax	PMID: 27348299, studySite Thailand, ENAaccession ERS055882, ENArunAccession ERR111714
PD0709_C	1	Plasmodium vivax	PMID: 27348299, studySite Thailand, ENAaccession ERS403524, ENArunAccession ERR527338
PD0701_C	1	Plasmodium vivax	PMID: 27348299, studySite Thailand, ENAaccession ERS403540, ENArunAccession ERR527344
PH1078_C	1	Plasmodium vivax	PMID: 27348299, studySite Cambodia, ENAaccession ERS224881, ENArunAccession ERR337538
PH1078_C	2	Plasmodium vivax	PMID: 27348299, studySite Cambodia, ENAaccession ERS224881, ENArunAccession ERR490269
QN0001_C	1	Plasmodium vivax	PMID: 27348299, studySite China, ENAaccession ERS403553, ENArunAccession ERR527347
PD0606_C	1	Plasmodium vivax	PMID: 27348299, studySite Thailand, ENAaccession ERS241410, ENArunAccession ERR337600
PH0190_C	1	Plasmodium vivax	PMID: 27348299, studySite Cambodia, ENAaccession ERS014179, ENArunAccession ERR027119
PD0679_C	1	Plasmodium vivax	PMID: 27348299, studySite Thailand, ENAaccession ERS403542, ENArunAccession ERR527356
PD0620_C	1	Plasmodium vivax	PMID: 27348299, studySite Thailand, ENAaccession ERS241417, ENArunAccession ERR337607
PV0255_C	1	Plasmodium vivax	PMID: 27348299, studySite Vietnam, ENAaccession ERS143517, ENArunAccession ERR171580
QE0482_C	1	Plasmodium vivax	PMID: 27348299, studySite Laos, ENAaccession ERS347479, ENArunAccession ERR426037
PH1112_C	1	Plasmodium vivax	PMID: 27348299, studySite Cambodia, ENAaccession ERS338598, ENArunAccession ERR386537
PH1112_C	2	Plasmodium vivax	PMID: 27348299, studySite Cambodia, ENAaccession ERS338598, ENArunAccession ERR490270
PD0598_C	1	Plasmodium vivax	PMID: 27348299, studySite Thailand, ENAaccession ERS241421, ENArunAccession ERR337610
PH0067_C	1	Plasmodium vivax	PMID: 27348299, studySite Cambodia, ENAaccession ERS040108, ENArunAccession ERR054080
PD0599_C	1	Plasmodium vivax	PMID: 27348299, studySite Thailand, ENAaccession ERS241424, ENArunAccession ERR337613
PH1125_C	1	Plasmodium vivax	PMID: 27348299, studySite Cambodia, ENAaccession ERS338611, ENArunAccession ERR386542
PH1125_C	2	Plasmodium vivax	PMID: 27348299, studySite Cambodia, ENAaccession ERS338611, ENArunAccession ERR490272
PH0075_C	1	Plasmodium vivax	PMID: 27348299, studySite Cambodia, ENAaccession ERS123116, ENArunAccession ERR152408
PV0061_C	1	Plasmodium vivax	PMID: 27348299, studySite Vietnam, ENAaccession ERS012695, ENArunAccession ERR021983
PX0001_CW	1	Plasmodium vivax	PMID: 27348299, studySite India, ENAaccession ERS040115, ENArunAccession ERR054087
PV0056_C	1	Plasmodium vivax	PMID: 27348299, studySite Vietnam, ENAaccession ERS012693, ENArunAccession ERR021981
PN0046_C	1	Plasmodium vivax	PMID: 27348299, studySite Papua New Guinea, ENAaccession ERS150822, ENArunAccession ERR175555
PN0046_C	2	Plasmodium vivax	PMID: 27348299, studySite Papua New Guinea, ENAaccession ERS150822, ENArunAccession ERR484716
PN0046_C	3	Plasmodium vivax	PMID: 27348299, studySite Papua New Guinea, ENAaccession ERS150822, ENArunAccession ERR484725
PN0046_C	4	Plasmodium vivax	PMID: 27348299, studySite Papua New Guinea, ENAaccession ERS150822, ENArunAccession ERR490257
PH0184_C	1	Plasmodium vivax	PMID: 27348299, studySite Cambodia, ENAaccession ERS164662, ENArunAccession ERR211549
PH1133_C	1	Plasmodium vivax	PMID: 27348299, studySite Cambodia, ENAaccession ERS338619, ENArunAccession ERR386546
PD0699_C	1	Plasmodium vivax	PMID: 27348299, studySite Thailand, ENAaccession ERS403532, ENArunAccession ERR527340
PY0005_C	1	Plasmodium vivax	PMID: 27348299, studySite Malaysia, ENAaccession ERS123124, ENArunAccession ERR152415
PD0707_C	1	Plasmodium vivax	PMID: 27348299, studySite Thailand, ENAaccession ERS403564, ENArunAccession ERR527385
PN0050_C	1	Plasmodium vivax	PMID: 27348299, studySite Papua New Guinea, ENAaccession ERS012699, ENArunAccession ERR022864
PD0661_C	1	Plasmodium vivax	PMID: 27348299, studySite Thailand, ENAaccession ERS347704, ENArunAccession ERR426035
PH1131_C	1	Plasmodium vivax	PMID: 27348299, studySite Cambodia, ENAaccession ERS338617, ENArunAccession ERR386544
PH1131_C	2	Plasmodium vivax	PMID: 27348299, studySite Cambodia, ENAaccession ERS338617, ENArunAccession ERR490274
PV0062_C	1	Plasmodium vivax	PMID: 27348299, studySite Vietnam, ENAaccession ERS012692, ENArunAccession ERR021980
PN0167_C	1	Plasmodium vivax	PMID: 27348299, studySite Papua New Guinea, ENAaccession ERS404155, ENArunAccession ERR527468
PD0660_C	1	Plasmodium vivax	PMID: 27348299, studySite Thailand, ENAaccession ERS347698, ENArunAccession ERR404246
PD0614_C	1	Plasmodium vivax	PMID: 27348299, studySite Thailand, ENAaccession ERS241434, ENArunAccession ERR337623
PD0602_C	1	Plasmodium vivax	PMID: 27348299, studySite Thailand, ENAaccession ERS241433, ENArunAccession ERR337622
PH0177_C	1	Plasmodium vivax	PMID: 27348299, studySite Cambodia, ENAaccession ERS014174, ENArunAccession ERR023039
PN0183_C	1	Plasmodium vivax	PMID: 27348299, studySite Papua New Guinea, ENAaccession ERS404141, ENArunAccession ERR527453
PD0613_C	1	Plasmodium vivax	PMID: 27348299, studySite Thailand, ENAaccession ERS241431, ENArunAccession ERR337620
PD0595_C	1	Plasmodium vivax	PMID: 27348299, studySite Thailand, ENAaccession ERS241412, ENArunAccession ERR337602
PH0914_Cx	1	Plasmodium vivax	PMID: 27348299, studySite Cambodia, ENAaccession ERS336352, ENArunAccession ERR388742
PD0165_C	1	Plasmodium vivax	PMID: 27348299, studySite Thailand, ENAaccession ERS055892, ENArunAccession ERR111724
PH0309_C	1	Plasmodium vivax	PMID: 27348299, studySite Cambodia, ENAaccession ERS055897, ENArunAccession ERR111729
PH1132_C	1	Plasmodium vivax	PMID: 27348299, studySite Cambodia, ENAaccession ERS338618, ENArunAccession ERR386545
PH1132_C	2	Plasmodium vivax	PMID: 27348299, studySite Cambodia, ENAaccession ERS338618, ENArunAccession ERR490278
PH1135_C	1	Plasmodium vivax	PMID: 27348299, studySite Cambodia, ENAaccession ERS338621, ENArunAccession ERR386547
PH1135_C	2	Plasmodium vivax	PMID: 27348299, studySite Cambodia, ENAaccession ERS338621, ENArunAccession ERR484722
PH1135_C	3	Plasmodium vivax	PMID: 27348299, studySite Cambodia, ENAaccession ERS338621, ENArunAccession ERR484731
PH1135_C	4	Plasmodium vivax	PMID: 27348299, studySite Cambodia, ENAaccession ERS338621, ENArunAccession ERR490263
PD0169_C	1	Plasmodium vivax	PMID: 27348299, studySite Thailand, ENAaccession ERS055896, ENArunAccession ERR111728
PY0018_C	1	Plasmodium vivax	PMID: 27348299, studySite Malaysia, ENAaccession ERS403520, ENArunAccession ERR527337
PY0002_C	1	Plasmodium vivax	PMID: 27348299, studySite Malaysia, ENAaccession ERS040117, ENArunAccession ERR054089
PD0596_C	1	Plasmodium vivax	PMID: 27348299, studySite Thailand, ENAaccession ERS241415, ENArunAccession ERR337605
PD0702_C	1	Plasmodium vivax	PMID: 27348299, studySite Thailand, ENAaccession ERS403544, ENArunAccession ERR527380
PJ0167_C	1	Plasmodium vivax	PMID: 27348299, studySite Indonesia, ENAaccession ERS403565, ENArunAccession ERR527373
PH1113_C	1	Plasmodium vivax	PMID: 27348299, studySite Cambodia, ENAaccession ERS338599, ENArunAccession ERR386538
QE0473_C	1	Plasmodium vivax	PMID: 27348299, studySite Laos, ENAaccession ERS174628, ENArunAccession ERR221486
PD0603_C	1	Plasmodium vivax	PMID: 27348299, studySite Thailand, ENAaccession ERS241436, ENArunAccession ERR337625
PD0600_C	1	Plasmodium vivax	PMID: 27348299, studySite Thailand, ENAaccession ERS241427, ENArunAccession ERR337616
PD0680_C	1	Plasmodium vivax	PMID: 27348299, studySite Thailand, ENAaccession ERS403550, ENArunAccession ERR527358
PD0479_C	1	Plasmodium vivax	PMID: 27348299, studySite Thailand, ENAaccession ERS142861, ENArunAccession ERR164695
PH1109_C	1	Plasmodium vivax	PMID: 27348299, studySite Cambodia, ENAaccession ERS338595, ENArunAccession ERR386536
PN0067_Cx	1	Plasmodium vivax	PMID: 27348299, studySite Papua New Guinea, ENAaccession ERS150819, ENArunAccession ERR175552
PV0054_C	1	Plasmodium vivax	PMID: 27348299, studySite Vietnam, ENAaccession ERS164634, ENArunAccession ERR211533
PV0054_C	2	Plasmodium vivax	PMID: 27348299, studySite Vietnam, ENAaccession ERS164634, ENArunAccession ERR484718
PV0054_C	3	Plasmodium vivax	PMID: 27348299, studySite Vietnam, ENAaccession ERS164634, ENArunAccession ERR484727
PV0054_C	4	Plasmodium vivax	PMID: 27348299, studySite Vietnam, ENAaccession ERS164634, ENArunAccession ERR490259
PD0593_C	1	Plasmodium vivax	PMID: 27348299, studySite Thailand, ENAaccession ERS241405, ENArunAccession ERR337595
PH1119_C	1	Plasmodium vivax	PMID: 27348299, studySite Cambodia, ENAaccession ERS338605, ENArunAccession ERR386534
PH1119_C	2	Plasmodium vivax	PMID: 27348299, studySite Cambodia, ENAaccession ERS338605, ENArunAccession ERR490267
PD0173_C	1	Plasmodium vivax	PMID: 27348299, studySite Thailand, ENAaccession ERS055888, ENArunAccession ERR111720
PV0067_C	1	Plasmodium vivax	PMID: 27348299, studySite Vietnam, ENAaccession ERS012694, ENArunAccession ERR021982
K562	1	Homo sapiens	https://www.encodeproject.org/experiments/ENCSR053AXS/
NCI_H460	1	Homo sapiens	https://www.encodeproject.org/experiments/ENCSR654YMF/
T47D	1	Homo sapiens	https://www.encodeproject.org/experiments/ENCSR121TMQ/
