## Supplementary material for "GIP: An open-source computational pipeline for mapping genomic instability from protists to cancer cells": Table S8

### Sheet: Leishmania
Table S8: Mapping statistics.
SAMPLE	TOTAL_READS	PF_READS	PCT_PF_READS	PF_NOISE_READS	PF_READS_ALIGNED	PCT_PF_READS_ALIGNED	PF_ALIGNED_BASES	PF_HQ_ALIGNED_READS	PF_HQ_ALIGNED_BASES	PF_HQ_ALIGNED_Q20_BASES	PF_HQ_MEDIAN_MISMATCHES	PF_MISMATCH_RATE	PF_HQ_ERROR_RATE	PF_INDEL_RATE	MEAN_READ_LENGTH	READS_ALIGNED_IN_PAIRS	PCT_READS_ALIGNED_IN_PAIRS	PF_READS_IMPROPER_PAIRS	PCT_PF_READS_IMPROPER_PAIRS	BAD_CYCLES	STRAND_BALANCE	PCT_CHIMERAS	PCT_ADAPTER
LIPA60	17604425	17604425	1	0	17233307	0.978919	1850303253	15694811	1688837627	1658365120	0	0.002053	0.001574	0.000164	108	17210746	0.998691	95151	0.005521	0	0.49999	0.001307	0.006609
LIPA83	29304869	29304869	1	0	28662226	0.97807	0	26413611	0	0	0	0.002791	0.002513	0.000297	108	28618732	0.998483	168522	0.00588	0	0.500022	0.001573	0.002361
ZK25	28510818	28510818	1	0	27990944	0.981766	0	25564125	0	0	0	0.002273	0.001842	0.000143	108	27950214	0.998545	145946	0.005214	0	0.500012	0.001201	0.002328
ZK28	12435988	12435988	1	0	11852633	0.953091	1270813891	11004057	1181522395	1152150340	0	0.00359	0.003379	0.000475	108	11822590	0.997465	78307	0.006607	0	0.500052	0.001764	0.029049
ZK43	16695662	16695662	1	0	16146680	0.967118	1731766207	14714395	1581926587	1543925158	0	0.00239	0.001917	0.000162	108	16115460	0.998066	99044	0.006134	0	0.500014	0.0013	0.010483
ZK47	32458814	32458814	1	0	30962300	0.953895	0	28299342	0	0	0	0.005007	0.004605	0.000141	126	30930066	0.998959	259168	0.00837	0	0.500117	0.003457	0.000853
ZK5	19056606	19056606	1	0	18686827	0.980596	2005793130	17051190	1834216519	1788816509	0	0.002255	0.001825	0.000148	108	18657408	0.998426	98879	0.005291	0	0.499995	0.001188	0.002912

### Sheet: Candida
SAMPLE	TOTAL_READS	PF_READS	PCT_PF_READS	PF_NOISE_READS	PF_READS_ALIGNED	PCT_PF_READS_ALIGNED	PF_ALIGNED_BASES	PF_HQ_ALIGNED_READS	PF_HQ_ALIGNED_BASES	PF_HQ_ALIGNED_Q20_BASES	PF_HQ_MEDIAN_MISMATCHES	PF_MISMATCH_RATE	PF_HQ_ERROR_RATE	PF_INDEL_RATE	MEAN_READ_LENGTH	READS_ALIGNED_IN_PAIRS	PCT_READS_ALIGNED_IN_PAIRS	PF_READS_IMPROPER_PAIRS	PCT_PF_READS_IMPROPER_PAIRS	BAD_CYCLES	STRAND_BALANCE	PCT_CHIMERAS	PCT_ADAPTER
AMS3050	10177054	10177054	1	0	10080630	0.990525	994641545	9362555	930414790	911398775	0	0.004415	0.004451	0.000352	126	10076536	0.999594	267946	0.02658	0	0.50001	0.034292	0
AMS3051	9849907	9849907	1	0	9763617	0.99124	1003237660	9048341	936699077	915408641	0	0.004422	0.00444	0.000333	126	9759666	0.999595	267043	0.027351	0	0.500024	0.035185	0
AMS3052	10381836	10381836	1	0	10293382	0.99148	1063609876	9537396	992518804	973229789	0	0.004396	0.004424	0.00035	126	10289658	0.999638	252826	0.024562	0	0.500032	0.030633	0
AMS3053	11796929	11796929	1	0	11683354	0.990372	1232365297	11014661	1168764876	1141416768	0	0.004543	0.004537	0.000361	126	11678738	0.999605	224800	0.019241	0	0.500039	0.021628	0
AMS3054	11699509	11699509	1	0	11592508	0.990854	1199023877	10997587	1144202271	1119321226	0	0.004469	0.004446	0.000355	126	11588588	0.999662	171842	0.014824	0	0.500035	0.015821	1e-06
AMS3092	3000333	3000333	1	0	2969883	0.989851	586193481	2847552	567189423	516017337	1	0.011077	0.011055	0.000416	204.654	2967518	0.999204	27425	0.009234	0	0.49989	0.008418	0
AMS3093	1977814	1977814	1	0	1955119	0.988525	411403434	1882097	399274012	357388116	1	0.012463	0.012383	0.00041	219.453	1952498	0.998659	39791	0.020352	0	0.499742	0.018846	0
AMS3094	2412277	2412277	1	0	2378848	0.986142	477491430	2285405	462907248	414265146	1	0.01261	0.012502	0.000398	210.435	2375588	0.99863	39382	0.016555	0	0.499765	0.01465	0
AMS4104	3040970	3040970	1	0	2993305	0.984326	421491925	2797592	395854560	376196948	1	0.010232	0.009721	0.001035	149.642	2985554	0.997411	657773	0.219748	0	0.499306	0.262328	0
AMS4105	3314754	3314754	1	0	3263965	0.984678	462780047	3048575	434229160	412862603	1	0.010262	0.009756	0.001016	149.77	3256046	0.997574	637985	0.195463	0	0.49948	0.230887	0
AMS4106	3589635	3589635	1	0	3524504	0.981856	501919334	3346150	478452330	454382401	1	0.010306	0.009872	0.001028	149.769	3515394	0.997415	609652	0.172975	0	0.499673	0.202805	0
AMS4107	3770273	3770273	1	0	3725578	0.988145	546266896	3546676	521205135	495549128	1	0.0099	0.00956	0.000858	148.969	3720514	0.998641	55058	0.014778	0	0.499767	0.00799	0
AMS4397	4514066	4514066	1	0	4412552	0.977512	687881864	4176673	657155465	490945864	5	0.035836	0.035751	0.001018	234.275	4399336	0.997005	78820	0.017863	0	0.49991	0.011928	0
AMS4444	3183869	3183869	1	0	3078305	0.966844	719635428	2967473	697641237	618050772	3	0.016363	0.016029	0.000729	243.666	3075092	0.998956	83217	0.027033	0	0.499874	0.024718	0
AMS4702	4008128	4008128	1	0	3950937	0.985731	558178551	3827353	541754431	508786519	0	0.006327	0.006264	0.000442	148.888	3939216	0.997033	981443	0.248408	0	0.49956	0.3043	1e-06
P75016	16007049	16007049	1	0	15150080	0.946463	1403726534	14609662	1357172738	1279950003	0	0.010879	0.010591	0.000744	101	15047864	0.993253	10482408	0.691904	0	0.5001	0.732321	0.012432
P75063	20606033	20606033	1	0	19627918	0.952533	1809928213	18957733	1752883782	1658123266	0	0.010575	0.010292	0.000753	101	19508932	0.993938	13278720	0.676522	0	0.500169	0.720356	0.008493
P78042	19460728	19460728	1	0	17682587	0.908629	1626626759	17118755	1579021378	1484721837	0	0.010998	0.010725	0.000801	101	17566396	0.993429	11357909	0.642322	0	0.499818	0.683811	0.032073
SC5314	19968282	19968282	1	0	19484679	0.975781	903303839	18920472	877347883	865447589	0	0.003627	0.003581	0.000247	46.4756	19378910	0.994572	262915	0.013493	0	0.499994	0.005783	0.003294

### Sheet: Plasmodium
SAMPLE	TOTAL_READS	PF_READS	PCT_PF_READS	PF_NOISE_READS	PF_READS_ALIGNED	PCT_PF_READS_ALIGNED	PF_ALIGNED_BASES	PF_HQ_ALIGNED_READS	PF_HQ_ALIGNED_BASES	PF_HQ_ALIGNED_Q20_BASES	PF_HQ_MEDIAN_MISMATCHES	PF_MISMATCH_RATE	PF_HQ_ERROR_RATE	PF_INDEL_RATE	MEAN_READ_LENGTH	READS_ALIGNED_IN_PAIRS	PCT_READS_ALIGNED_IN_PAIRS	PF_READS_IMPROPER_PAIRS	PCT_PF_READS_IMPROPER_PAIRS	BAD_CYCLES	STRAND_BALANCE	PCT_CHIMERAS	PCT_ADAPTER
BBH_125	15026339	15026339	1	0	14450074	0.96165	2092876190	14111089	2054702349	1947545286	0	0.012033	0.010957	0.000828	150	14351738	0.993195	933372	0.064593	0	0.499874	0.045546	3e-06
BBH_132	136390491	136390491	1	0	112892046	0.827712	0	107976314	0	0	1	0.019291	0.017537	0.00102	151	112689530	0.998206	6460476	0.057227	0	0.499182	0.028728	6.6e-05
BBH_137	9738437	9738437	1	0	7406357	0.760528	1076666724	7221928	1056517094	1016765299	0	0.012412	0.011359	0.000897	151	7369340	0.995002	236535	0.031937	0	0.49981	0.015653	5.4e-05
BBH_153	13043719	13043719	1	0	10982210	0.841954	1571228294	10603801	1529234638	1439611016	1	0.017923	0.016505	0.000943	151	10892902	0.991868	519622	0.047315	0	0.4994	0.020903	6.1e-05
BBH_162	30961359	30961359	1	0	17246628	0.557037	0	15303134	2059986930	1915467831	1	0.028186	0.024874	0.001169	151	17024344	0.987111	2260714	0.131082	0	0.499105	0.055237	0.000403
HT_112	20468253	20468253	1	0	14316857	0.699466	2046691830	13713815	1982383234	1902503196	0	0.01654	0.014854	0.001032	151	14206782	0.992312	844079	0.058957	0	0.499658	0.022345	5.4e-05
HT_144	6633389	6633389	1	0	5722663	0.862706	806682003	5478085	782324403	734436095	1	0.019987	0.018388	0.001004	151	5663672	0.989692	311461	0.054426	0	0.49946	0.023703	7.3e-05
HT_147	57536838	57536838	1	0	43433127	0.754875	0	42030278	0	0	0	0.012988	0.01166	0.000995	151	43326204	0.997538	1817575	0.041848	0	0.499707	0.02293	3.1e-05
JHC_100	12158717	12158717	1	0	10897783	0.896294	1554552125	10518251	1512769205	1422400190	1	0.018837	0.017422	0.000984	151	10807696	0.991733	524779	0.048155	0	0.499513	0.022266	5e-05
JHC_208	87161232	87161232	1	0	18332223	0.210325	0	17250320	0	0	0	0.014316	0.01237	0.001119	151	18242390	0.9951	1244135	0.067866	0	0.498358	0.026719	0.000115
MKH_71	145814895	145814895	1	0	133679214	0.916773	0	129445721	0	0	0	0.014214	0.01286	0.000905	151	133562036	0.999123	7434750	0.055616	0	0.499721	0.036353	1.1e-05
MKH_72	11831270	11831270	1	0	10838567	0.916095	1550985192	10487383	1512520416	1417390003	1	0.017845	0.01652	0.000844	151	10740626	0.990964	583481	0.053834	0	0.499492	0.028676	7.2e-05
PD0165_C	17004064	17004064	1	0	16229413	0.954443	1565381394	15717171	1524175628	1456909862	0	0.01278	0.011671	0.000689	100	16129366	0.993835	833343	0.051348	0	0.499933	0.033329	3e-06
PD0166_C	15971616	15971616	1	0	15383881	0.963201	1490099695	15015798	1460603090	1386124782	0	0.011733	0.010871	0.000575	100	15296858	0.994343	596889	0.0388	0	0.500017	0.023882	8e-06
PD0167_C	21747709	21747709	1	0	20874321	0.95984	2017949752	20295141	1971433293	1881955566	0	0.012213	0.011209	0.000653	100	20769156	0.994962	1081689	0.051819	0	0.499943	0.036382	3e-06
PD0168_C	8513712	8513712	1	0	8152384	0.957559	787641739	7929262	769822194	735443239	0	0.012316	0.0113	0.000686	100	8103386	0.99399	232788	0.028555	0	0.500005	0.012694	4e-06
PD0169_C	17104598	17104598	1	0	16055372	0.938658	1541741462	15439804	1491852674	1425176617	0	0.014699	0.013313	0.000747	100	15939726	0.992797	858380	0.053464	0	0.500001	0.031961	5e-06
PD0170_C	9796762	9796762	1	0	9340425	0.95342	900961018	9037375	876384399	833752549	0	0.013455	0.01227	0.000671	100	9261232	0.991521	584439	0.062571	0	0.500012	0.040663	5e-06
PD0171_C	24774910	24774910	1	0	23557109	0.950845	0	22770741	0	2102831744	0	0.01353	0.012323	0.000654	100	23438950	0.994984	982249	0.041697	0	0.500017	0.023863	2e-05
PD0172_C	25927491	25927491	1	0	24661381	0.951167	0	23910611	0	0	0	0.013206	0.012112	0.000669	100	24536664	0.994943	1133845	0.045977	0	0.499939	0.028937	7e-06
PD0173_C	21810258	21810258	1	0	16358899	0.750055	1537847896	15453620	1488464093	1415965769	0	0.01261	0.011645	0.000658	100	16154092	0.98748	878317	0.05369	0	0.50001	0.021837	5e-06
PD0174_C	18871498	18871498	1	0	17962498	0.951832	1729857440	17364015	1681756373	1603992487	0	0.014045	0.012817	0.000701	100	17851966	0.993847	821154	0.045715	0	0.5	0.027094	3e-06
PD0175_C	29173240	29173240	1	0	28037011	0.961052	0	27316717	0	0	0	0.012198	0.011271	0.000628	100	27906444	0.995343	1483373	0.052908	0	0.49997	0.037405	4e-06
PD0176_C	15496066	15496066	1	0	14880804	0.960296	1442272756	14554004	1416501089	1342792952	0	0.011295	0.010517	0.000587	100	14793208	0.994113	568916	0.038232	0	0.500038	0.024044	5.2e-05
PD0177_C	17802245	17802245	1	0	16909266	0.949839	1633529796	16418521	1594213909	1524233970	0	0.012098	0.011087	0.000652	100	16811688	0.994229	789040	0.046663	0	0.500018	0.030088	5e-06
PD0178_C	26541648	26541648	1	0	25322804	0.954078	0	24537019	0	0	0	0.013246	0.012099	0.000658	100	25205824	0.99538	998328	0.039424	0	0.500029	0.023843	9e-06
PD0179_C	23453885	23453885	1	0	22140419	0.943998	2132163562	21409687	2073670255	1974878677	0	0.013742	0.012532	0.000677	100	22020352	0.994577	911957	0.04119	0	0.500021	0.02343	1.8e-05
PD0180_C	12496868	12496868	1	0	11599343	0.92818	1114149654	11208515	1084277644	1038371793	0	0.012884	0.011709	0.000684	100	11527088	0.993771	378229	0.032608	0	0.499997	0.015524	1.4e-05
PD0181_C	15012536	15012536	1	0	14240857	0.948598	1369752945	13722260	1327534074	1264149141	0	0.014423	0.013126	0.000729	100	14145728	0.99332	605823	0.042541	0	0.500037	0.022143	7e-06
PD0182_C	25333597	25333597	1	0	24377851	0.962274	0	23703706	0	0	0	0.01248	0.011474	0.000626	100	24263672	0.995316	1035295	0.042469	0	0.499999	0.02661	7e-06
PD0183_C	28090836	28090836	1	0	26513453	0.943847	0	25620954	0	0	0	0.013876	0.012635	0.000715	100	26385140	0.99516	967669	0.036497	0	0.49999	0.019949	4e-06
PD0184_C	31829428	31829428	1	0	30807788	0.967903	0	30120408	0	0	0	0.011368	0.010589	0.000583	100	30678256	0.995795	1487162	0.048272	0	0.500008	0.03426	4e-06
PD0479_C	29530737	29530737	1	0	4738989	0.160476	309892432	3104803	253894813	235092697	0	0.021845	0.02213	0.001298	100	4547708	0.959637	801035	0.169031	0	0.50059	0.009513	1.3e-05
PD0593_C	21343177	21343177	1	0	19911003	0.932898	1911982589	19167996	1853130769	1779372727	0	0.013585	0.012233	0.00072	100	19800434	0.994447	627007	0.03149	0	0.499993	0.013196	4e-06
PD0594_C	32452598	32452598	1	0	30064684	0.926418	0	28835134	0	0	0	0.015087	0.013546	0.000776	100	29929898	0.995517	993770	0.033054	0	0.499994	0.01429	8e-06
PD0595_C	44178355	44178355	1	0	41699273	0.943885	0	40367403	0	0	0	0.012001	0.010858	0.000651	100	41583180	0.997216	877847	0.021052	0	0.500205	0.00817	0.00041
PD0596_C	35648393	35648393	1	0	33531694	0.940623	0	32333586	0	0	0	0.013282	0.01198	0.000717	100	33404878	0.996218	916836	0.027342	0	0.500083	0.010607	6.3e-05
PD0597_C	30921663	30921663	1	0	29248332	0.945885	0	28297297	0	0	0	0.013291	0.012107	0.000698	100	29127860	0.995881	795956	0.027214	0	0.499988	0.012097	4e-06
PD0598_C	29960428	29960428	1	0	27776473	0.927105	0	26534842	0	0	0	0.015175	0.013534	0.000773	100	27657774	0.995727	878865	0.031641	0	0.5001	0.011937	8.9e-05
PD0599_C	33991996	33991996	1	0	32192027	0.947047	0	31130066	0	0	0	0.013117	0.011952	0.000695	100	32072508	0.996287	807983	0.025099	0	0.499984	0.010873	6e-06
PD0600_C	33688983	33688983	1	0	31388816	0.931723	0	30190589	0	0	0	0.014058	0.012721	0.000731	100	31260418	0.995909	835726	0.026625	0	0.499993	0.010736	8e-06
PD0601_C	32577556	32577556	1	0	30667350	0.941364	0	29482650	0	0	0	0.014154	0.012749	0.000739	100	30543904	0.995975	917772	0.029927	0	0.499936	0.013451	4e-06
PD0602_C	28411079	28411079	1	0	26403002	0.929321	0	25389532	0	0	0	0.014056	0.012678	0.000736	100	26293062	0.995836	696738	0.026389	0	0.500005	0.010483	2.8e-05
PD0603_C	19962404	19962404	1	0	18747284	0.93913	1802503238	18117716	1753223208	1680402050	0	0.013077	0.011849	0.000698	100	18654386	0.995045	480744	0.025643	0	0.500015	0.009944	7e-06
PD0604_C	32179347	32179347	1	0	29949548	0.930707	0	28894743	0	0	0	0.015443	0.014239	0.00069	100	29758964	0.993636	875454	0.029231	0	0.500005	0.011255	1e-05
PD0605_C	9835509	9835509	1	0	8508594	0.865089	813266816	8178682	788634233	756428793	0	0.013312	0.011911	0.000703	100	8452838	0.993447	241324	0.028362	0	0.500127	0.00999	5.4e-05
PD0606_C	31126743	31126743	1	0	29355639	0.9431	0	28329381	0	0	0	0.013494	0.012215	0.000715	100	29231796	0.995781	844925	0.028782	0	0.499967	0.012727	3e-06
PD0607_C	36437303	36437303	1	0	34052423	0.934548	0	32534968	0	0	0	0.01535	0.013715	0.000779	100	33926664	0.996307	1017863	0.029891	0	0.500011	0.0117	3.4e-05
PD0608_C	35803091	35803091	1	0	33777962	0.943437	0	32449069	0	0	0	0.0141	0.012687	0.000742	100	33662782	0.99659	942822	0.027912	0	0.499978	0.0114	2e-06
PD0609_C	44396764	44396764	1	0	41616588	0.937379	0	40061196	0	0	0	0.0135	0.012175	0.000735	100	41489440	0.996945	1095646	0.026327	0	0.500195	0.010653	0.000201
PD0610_C	19896934	19896934	1	0	18728099	0.941256	1802348424	18061211	1749118373	1679337762	0	0.013269	0.011984	0.000719	100	18641024	0.995351	465989	0.024882	0	0.500001	0.008951	3.8e-05
PD0611_C	22373163	22373163	1	0	21152522	0.945442	2041305887	20512915	1990598406	1909180364	0	0.012137	0.011049	0.000675	100	21058570	0.995558	463264	0.021901	0	0.500092	0.008241	0.000148
PD0612_C	39113535	39113535	1	0	37033992	0.946833	0	35951609	0	0	0	0.01138	0.01035	0.000636	100	36922766	0.996997	759470	0.020507	0	0.500243	0.008295	0.000308
PD0613_C	32939156	32939156	1	0	30566945	0.927982	0	29137712	0	0	0	0.015925	0.014204	0.00081	100	30424772	0.995349	1116851	0.036538	0	0.500014	0.016076	6e-06
PD0614_C	29243776	29243776	1	0	27394110	0.93675	0	26278439	0	0	0	0.014662	0.01319	0.000761	100	27268476	0.995414	780898	0.028506	0	0.500042	0.011243	1e-05
PD0615_C	42029930	42029930	1	0	39371758	0.936755	0	37766918	0	0	0	0.014656	0.013211	0.000762	100	39246568	0.99682	1095080	0.027814	0	0.49998	0.011517	1.2e-05
PD0617_C	33566663	33566663	1	0	31464199	0.937365	0	30004905	0	0	0	0.015739	0.014002	0.000798	100	31328858	0.995699	1171623	0.037237	0	0.50007	0.017317	7e-06
PD0618_C	34655321	34655321	1	0	32533897	0.938785	0	31317053	0	0	0	0.013859	0.01249	0.000731	100	32409748	0.996184	1002053	0.0308	0	0.500011	0.01471	8e-06
PD0619_C	26276115	26276115	1	0	24704952	0.940206	0	23890897	0	0	0	0.012617	0.011414	0.00069	100	24607466	0.996054	571022	0.023114	0	0.500064	0.009372	1.2e-05
PD0620_C	39668174	39668174	1	0	37884516	0.955036	0	36710114	0	0	0	0.012482	0.011371	0.000674	100	37772934	0.997055	860182	0.022705	0	0.499989	0.009495	3e-06
PD0624_C	42231880	42231880	1	0	39414468	0.933287	0	37596511	0	0	0	0.015747	0.014037	0.0008	100	39291518	0.996881	1143938	0.029023	0	0.500031	0.011573	3e-06
PD0625_C	28821200	28821200	1	0	27129476	0.941303	0	26137254	0	0	0	0.013589	0.012256	0.000723	100	27011634	0.995656	796060	0.029343	0	0.500021	0.012403	6e-06
PD0647_C	28106857	28106857	1	0	26728794	0.950971	0	25842672	0	0	0	0.012404	0.011314	0.000634	100	26632102	0.996382	562022	0.021027	0	0.500008	0.008477	1e-06
PD0660_C	17256257	17256257	1	0	7821072	0.453231	728697078	7361031	704622796	669900565	0	0.012015	0.011039	0.000639	100	7676810	0.981555	346158	0.04426	0	0.499927	0.0085	7e-06
PD0661_C	23955373	23955373	1	0	17328861	0.723381	1606692143	16298017	1554130213	1479663792	0	0.012117	0.011151	0.000633	100	17198870	0.992499	446871	0.025788	0	0.50004	0.00796	1.6e-05
PD0674_C	25001301	25001301	1	0	23761056	0.950393	0	22942888	0	2132400616	0	0.012473	0.011262	0.000658	100	23665668	0.995986	528100	0.022225	0	0.500035	0.008662	1e-06
PD0675_C	31909917	31909917	1	0	30432881	0.953712	0	29394977	0	0	0	0.012267	0.011081	0.000652	100	30340394	0.996961	633681	0.020822	0	0.499991	0.008621	2e-06
PD0676_C	32644625	32644625	1	0	31107672	0.952919	0	30002331	0	0	0	0.012269	0.011034	0.000648	100	31009808	0.996854	674450	0.021681	0	0.499991	0.00876	2e-06
PD0678_C	30064648	30064648	1	0	28320623	0.941991	0	27282150	0	0	0	0.013032	0.011705	0.000684	100	28218550	0.996396	657711	0.023224	0	0.500005	0.009345	2e-06
PD0679_C	32718585	32718585	1	0	31028865	0.948356	0	29838162	0	0	0	0.012975	0.01165	0.000677	100	30889132	0.995497	776511	0.025025	0	0.500027	0.009158	3e-06
PD0680_C	23710804	23710804	1	0	22409094	0.945101	0	21585711	2089900886	2004978698	0	0.012613	0.011323	0.000661	100	22313906	0.995752	514216	0.022947	0	0.499989	0.008854	3e-06
PD0681_C	34564508	34564508	1	0	32775435	0.94824	0	31540069	0	0	0	0.01287	0.011543	0.000673	100	32677086	0.996999	771459	0.023538	0	0.500008	0.009847	1e-06
PD0684_C	27878276	27878276	1	0	26310930	0.943779	0	25422257	0	0	0	0.01182	0.010676	0.000648	100	26167708	0.994557	632610	0.024044	0	0.500046	0.008573	3e-06
PD0685_C	29219816	29219816	1	0	27739620	0.949343	0	26840830	0	0	0	0.012007	0.010872	0.000644	100	27637082	0.996304	585764	0.021117	0	0.500066	0.008305	2e-06
PD0686_C	24005818	24005818	1	0	22721570	0.946503	0	21981390	2133072924	2045429651	0	0.011772	0.01065	0.00063	100	22634648	0.996174	481422	0.021188	0	0.499987	0.00842	2e-06
PD0687_C	30821184	30821184	1	0	29171792	0.946485	0	28054091	0	0	0	0.013024	0.011686	0.000674	100	29062382	0.996249	666274	0.02284	0	0.499996	0.008894	2e-06
PD0688_C	35365397	35365397	1	0	33606038	0.950252	0	32455842	0	0	0	0.012231	0.011053	0.000641	100	33490006	0.996547	729236	0.0217	0	0.499989	0.008687	1e-06
PD0689_C	16960736	16960736	1	0	16809560	0.991087	1652729314	16706334	1644631749	1575305729	0	0.005345	0.005236	0.0004	100	16795988	0.999193	92788	0.00552	0	0.499984	0.003567	0
PD0690_C	22316101	22316101	1	0	21129895	0.946845	2036373075	20420385	1980561032	1896628212	0	0.012002	0.010831	0.000638	100	21049552	0.996198	458127	0.021681	0	0.499988	0.00856	2e-06
PD0691_C	20350454	20350454	1	0	19165148	0.941755	1844925389	18537017	1796590845	1727701829	0	0.011847	0.010675	0.000649	100	19084922	0.995814	414392	0.021622	0	0.500029	0.00867	4e-06
PD0692_C	30431967	30431967	1	0	29001336	0.952989	0	28117504	0	0	0	0.011808	0.010741	0.000635	100	28901580	0.99656	631412	0.021772	0	0.500002	0.008895	2e-06
PD0693_C	31553031	31553031	1	0	29827544	0.945315	0	28706937	0	0	0	0.01308	0.011743	0.000679	100	29726224	0.996603	680228	0.022805	0	0.500048	0.009042	1e-06
PD0694_C	31091217	31091217	1	0	29798201	0.958412	0	28856048	0	0	0	0.011257	0.010181	0.000613	100	29706062	0.996908	595653	0.01999	0	0.500014	0.008035	1e-06
PD0695_C	30210682	30210682	1	0	28848238	0.954902	0	27915067	0	0	0	0.01175	0.01061	0.00063	100	28750292	0.996605	603904	0.020934	0	0.500017	0.00845	1e-06
PD0696_C	30001529	30001529	1	0	28476057	0.949154	0	27632398	0	0	0	0.01162	0.010593	0.000626	100	28320254	0.994529	635675	0.022323	0	0.499974	0.007673	1e-06
PD0697_C	31899466	31899466	1	0	30459869	0.954871	0	29601472	0	0	0	0.010736	0.009787	0.000606	100	30370666	0.997071	558273	0.018328	0	0.500025	0.007931	3e-06
PD0698_C	27686191	27686191	1	0	25736431	0.929576	0	24860390	0	0	0	0.011447	0.010375	0.000631	100	25636986	0.996136	547327	0.021267	0	0.499997	0.008219	4e-06
PD0699_C	32952126	32952126	1	0	31354001	0.951502	0	30297901	0	0	0	0.012071	0.010871	0.000648	100	31252672	0.996768	672117	0.021436	0	0.500032	0.008558	3e-06
PD0700_C	27195318	27195318	1	0	25608071	0.941635	0	24764121	0	0	0	0.011982	0.010876	0.000646	100	25500710	0.995808	566021	0.022103	0	0.500043	0.008689	5e-06
PD0701_C	33011882	33011882	1	0	31423405	0.951882	0	30301708	0	0	0	0.012418	0.011173	0.000661	100	31324764	0.996861	687831	0.021889	0	0.500008	0.008934	5e-06
PD0702_C	26257944	26257944	1	0	24988945	0.951672	0	24207040	0	0	0	0.011718	0.010602	0.000634	100	24902434	0.996538	506833	0.020282	0	0.499996	0.008092	2e-06
PD0703_C	30693009	30693009	1	0	29152811	0.949819	0	28210590	0	0	0	0.011985	0.010872	0.000646	100	29046992	0.99637	629333	0.021587	0	0.499989	0.00868	4e-06
PD0704_C	32578855	32578855	1	0	31022016	0.952213	0	30029005	0	0	0	0.01192	0.01085	0.000633	100	30911032	0.996422	641940	0.020693	0	0.499973	0.008177	3e-06
PD0705_C	12173574	12173574	1	0	11018378	0.905106	1052880555	10564934	1018717289	978343145	0	0.013091	0.011665	0.000689	100	10956154	0.994353	293222	0.026612	0	0.500058	0.009695	1.2e-05
PD0706_C	29035018	29035018	1	0	27779980	0.956775	0	26900065	0	0	0	0.011664	0.010541	0.00063	100	27684398	0.996559	585732	0.021085	0	0.500008	0.008581	1e-06
PD0707_C	25470613	25470613	1	0	24334572	0.955398	0	23631534	0	0	0	0.010966	0.00999	0.000604	100	24251924	0.996604	460070	0.018906	0	0.500015	0.007814	3e-06
PD0708_C	32044429	32044429	1	0	30374412	0.947884	0	29291388	0	0	0	0.012235	0.010957	0.000651	100	30270782	0.996588	719990	0.023704	0	0.499982	0.009548	1e-06
PD0709_C	24391254	24391254	1	0	22948131	0.940834	0	22021179	2128944252	2045603175	0	0.013423	0.012027	0.000691	100	22856360	0.996001	568133	0.024757	0	0.500008	0.00978	2e-06
PD0710_C	13409403	13409403	1	0	12359108	0.921675	1184739905	11893221	1149252641	1102311680	0	0.012722	0.011362	0.000661	100	12287534	0.994209	327598	0.026507	0	0.499966	0.009702	3e-06
PD0711_C	28689401	28689401	1	0	27495054	0.95837	0	26698189	0	0	0	0.010969	0.009934	0.00061	100	27406794	0.99679	535874	0.01949	0	0.500029	0.007573	2e-06
PD0712_C	15657260	15657260	1	0	14586866	0.931636	1400073907	14062249	1359989523	1306592272	0	0.012379	0.011135	0.000673	100	14517792	0.995265	351424	0.024092	0	0.500022	0.009485	1.2e-05
PD0713_C	9358096	9358096	1	0	8429024	0.90072	804632008	8094280	780035528	750094164	0	0.013005	0.0116	0.00068	100	8376486	0.993767	225656	0.026771	0	0.500035	0.0097	7e-06
PD0714_C	31393415	31393415	1	0	29479806	0.939044	0	28277864	0	0	0	0.013937	0.012448	0.000717	100	29376768	0.996505	722972	0.024524	0	0.500016	0.009534	2e-06
PD0715_C	34511792	34511792	1	0	32976186	0.955505	0	31965441	0	0	0	0.011424	0.010352	0.00063	100	32876118	0.996965	645114	0.019563	0	0.500001	0.007921	3e-06
PH0067_C	6605561	6605561	1	0	4800254	0.726699	341137473	4569381	327702241	310496958	0	0.015778	0.014347	0.000612	75	4589098	0.956011	311152	0.06482	0	0.500063	0.008696	6.5e-05
PH0068_C	6510274	6510274	1	0	3537669	0.543398	249550503	3293198	237150420	221801735	0	0.014958	0.013182	0.000542	76	3491340	0.986904	196581	0.055568	0	0.499076	0.010964	0.003506
PH0075_C	2934152	2934152	1	0	2224502	0.758141	206682651	2096599	198258906	190257654	0	0.016201	0.014226	0.00081	100	2196902	0.987593	97788	0.04396	0	0.500198	0.015519	4.8e-05
PH0086_C	3778347	3778347	1	0	2649933	0.701347	243365291	2466423	231533751	223107396	0	0.016982	0.014722	0.000832	100	2625592	0.990814	119495	0.045094	0	0.500227	0.016239	2.1e-05
PH0089_C	5077468	5077468	1	0	3586523	0.706361	329479236	3347512	313764845	288800684	0	0.021021	0.018959	0.000818	100	3544096	0.98817	159265	0.044407	0	0.500082	0.014448	3.5e-05
PH0098_C	4071384	4071384	1	0	2599081	0.638378	234947757	2385698	222020136	214433500	0	0.018149	0.0153	0.000865	100	2574394	0.990502	167399	0.064407	0	0.500199	0.025828	4.9e-05
PH0177_C	61911727	61911727	1	0	59215962	0.956458	0	57985874	0	0	0	0.007717	0.007041	0.000426	76	59012026	0.996556	2545480	0.042986	0	0.499973	0.005897	1e-06
PH0178_C	33668375	33668375	1	0	30304614	0.900091	0	29346137	0	2122477749	0	0.010804	0.009736	0.000548	76	30106326	0.993457	1426410	0.047069	0	0.49995	0.008825	3e-06
PH0180_C	24625180	24625180	1	0	21336370	0.866445	1579564304	20562492	1528615728	1486837674	0	0.01076	0.009523	0.000544	76	21126102	0.990145	2216266	0.103873	0	0.500072	0.010402	9e-06
PH0182_C	11695432	11695432	1	0	10113406	0.864731	726988632	9753664	704495688	666911807	0	0.01464	0.0135	0.000587	75	9732432	0.96233	571090	0.056469	0	0.500029	0.008791	1.2e-05
PH0184_C	14884012	14884012	1	0	13781253	0.92591	1323345879	13321963	1287865797	1240311244	0	0.012524	0.011325	0.000693	100	13697476	0.993921	436285	0.031658	0	0.500023	0.014965	3e-06
PH0187_C	32642892	32642892	1	0	30272331	0.927379	0	28900480	0	0	0	0.020021	0.018521	0.000766	100	30115242	0.994811	888377	0.029346	0	0.49999	0.010789	3e-06
PH0188_C	67920396	67920396	1	0	63760418	0.938752	0	62032040	0	0	0	0.010524	0.009615	0.000497	76	63506196	0.996013	1645876	0.025813	0	0.499949	0.011756	0
PH0190_C	66659847	66659847	1	0	60152099	0.902374	0	57924615	0	0	0	0.013223	0.012043	0.00053	76	59702502	0.992526	3730777	0.062022	0	0.499883	0.014846	0.000206
PH0309_C	7077756	7077756	1	0	6129202	0.865981	581815740	5866511	565127646	541422207	0	0.012247	0.01112	0.00068	100	6069052	0.990186	233030	0.03802	0	0.50011	0.015639	1.9e-05
PH0310_C	21971643	21971643	1	0	20763223	0.945001	1999119990	20112884	1946969079	1862192268	0	0.01268	0.011559	0.000693	100	20616348	0.992926	884583	0.042603	0	0.500048	0.023397	2e-06
PH0312_C	32946488	32946488	1	0	31217878	0.947533	0	30174620	0	0	0	0.013077	0.011857	0.000727	100	31110092	0.996547	795830	0.025493	0	0.500048	0.010852	1e-06
PH0320_C	27579950	27579950	1	0	26365884	0.95598	0	25648381	0	0	0	0.011836	0.010818	0.000662	100	26224600	0.994641	680746	0.025819	0	0.500013	0.010929	2e-06
PH0385_C	14604884	14604884	1	0	13577257	0.929638	986328124	13179188	960972636	895902478	0	0.013091	0.012111	0.000602	75	13444038	0.990188	416921	0.030707	0	0.500007	0.011787	1.8e-05
PH0591_C	14612244	14612244	1	0	5995281	0.410292	490028248	4990947	450637447	436682675	0	0.01583	0.014531	0.000912	100	5864688	0.978217	401031	0.066891	0	0.50014	0.010519	9.5e-05
PH0893_C	17953266	17953266	1	0	9914892	0.552261	872694795	8812393	823615652	793125819	0	0.014357	0.012997	0.000785	100	9778206	0.986214	494684	0.049893	0	0.500123	0.010419	1.7e-05
PH0914_Cx	34069430	34069430	1	0	32473178	0.953147	0	32149465	0	0	0	0.006343	0.00611	0.000469	100	32395766	0.997616	1026448	0.031609	0	0.499983	0.027111	3e-06
PH1078_C	5533043	5533043	1	0	4384124	0.792353	409097390	4134859	392629612	379903907	0	0.01486	0.012998	0.000753	100	4348236	0.991814	163308	0.03725	0	0.500202	0.013548	8.7e-05
PH1084_C	3246270	3246270	1	0	2341286	0.721223	214199934	2173637	203514786	195758902	0	0.017486	0.015121	0.000805	100	2318520	0.990276	107540	0.045932	0	0.500053	0.016311	6.7e-05
PH1109_C	15771181	15771181	1	0	14615173	0.926701	1406694468	14138562	1369011373	1314358261	0	0.012102	0.010889	0.000657	100	14534456	0.994477	390813	0.02674	0	0.50005	0.010045	2.3e-05
PH1111_C	2787266	2787266	1	0	1801375	0.646287	163412553	1669183	155272966	149351448	0	0.01738	0.014923	0.000777	100	1783352	0.989995	86863	0.04822	0	0.500196	0.017633	0.000112
PH1112_C	6593492	6593492	1	0	5343974	0.810492	504042872	5076343	485008094	469629190	0	0.01421	0.012403	0.000727	100	5301654	0.992081	197010	0.036866	0	0.500169	0.013096	5.6e-05
PH1113_C	6531829	6531829	1	0	5623710	0.86097	533824908	5375247	515574410	495505115	0	0.013961	0.012339	0.000711	100	5579200	0.992085	188184	0.033463	0	0.500026	0.011685	3.2e-05
PH1115_C	4703195	4703195	1	0	3487476	0.741512	325277479	3294111	312379057	301933920	0	0.014572	0.012571	0.000717	100	3459212	0.991896	138430	0.039693	0	0.500105	0.014502	7.3e-05
PH1116_C	4876513	4876513	1	0	3705009	0.759766	346424936	3511176	333590005	321322343	0	0.014411	0.012604	0.000718	100	3674128	0.991665	142649	0.038502	0	0.500037	0.014048	8.3e-05
PH1117_C	3037676	3037676	1	0	1948995	0.641607	176072898	1800330	167002544	161321319	0	0.01769	0.014974	0.00081	100	1929626	0.990062	103325	0.053015	0	0.500023	0.019872	7.5e-05
PH1119_C	4835377	4835377	1	0	3396379	0.702402	313695501	3182050	299762115	289990847	0	0.016085	0.013843	0.000764	100	3366932	0.99133	152457	0.044888	0	0.500092	0.016841	7.1e-05
PH1121_C	4843083	4843083	1	0	3400612	0.702159	313467685	3181496	299298582	289390111	0	0.016209	0.013915	0.000773	100	3370854	0.991249	155878	0.045838	0	0.500156	0.017015	6.6e-05
PH1124_C	6553112	6553112	1	0	5534434	0.84455	524738154	5275574	505707540	486033453	0	0.013879	0.012201	0.000701	100	5492136	0.992357	190334	0.034391	0	0.500009	0.012475	4.5e-05
PH1125_C	6092406	6092406	1	0	4755643	0.780585	445212357	4492411	427028485	414109634	0	0.014926	0.012923	0.000753	100	4718546	0.992199	187679	0.039464	0	0.500105	0.014491	6.6e-05
PH1126_C	4827422	4827422	1	0	3556095	0.736645	329874580	3340248	315491297	305167306	0	0.015664	0.013513	0.000757	100	3525722	0.991459	151367	0.042566	0	0.500116	0.015262	6.2e-05
PH1131_C	3413695	3413695	1	0	2381910	0.697751	218319679	2223319	208190573	201348413	0	0.016841	0.014419	0.000791	100	2360052	0.990823	114724	0.048165	0	0.500104	0.018104	5.9e-05
PH1132_C	3030096	3030096	1	0	2073257	0.684222	189954700	1932876	180997718	174445836	0	0.01717	0.014741	0.000818	100	2052862	0.990163	99471	0.047978	0	0.49983	0.017482	5.2e-05
PH1133_C	5882030	5882030	1	0	4801065	0.816226	451769157	4549718	433679222	417158793	0	0.01543	0.01353	0.000759	100	4759088	0.991257	186543	0.038855	0	0.500118	0.013529	3.1e-05
PH1135_C	3136266	3136266	1	0	2156382	0.687563	196739388	2000890	186870371	181122847	0	0.017267	0.014672	0.000808	100	2137358	0.991178	107336	0.049776	0	0.500116	0.019259	7.1e-05
PJ0006_CW	22034710	22034710	1	0	19678098	0.89305	1418378532	19048644	1378432772	1303619447	0	0.013969	0.012896	0.00055	75	19069788	0.969087	948054	0.048178	0	0.499994	0.007242	4e-06
PJ0007_C	19076683	19076683	1	0	17808332	0.933513	1710768950	17157827	1659455690	1594251812	0	0.013332	0.012018	0.000694	100	17718094	0.994933	521306	0.029273	0	0.500019	0.011806	1.3e-05
PJ0008_C	24234403	24234403	1	0	22503208	0.928565	0	21601727	2086432378	2006938812	0	0.013778	0.012341	0.000711	100	22397124	0.995286	655118	0.029112	0	0.500002	0.010978	1.4e-05
PJ0009_C	21333679	21333679	1	0	20004316	0.937687	1923547211	19284282	1865913339	1791890103	0	0.01349	0.012195	0.000691	100	19907100	0.99514	614340	0.03071	0	0.499962	0.012812	4e-06
PJ0167_C	15826406	15826406	1	0	14818100	0.93629	1428039743	14375938	1394851185	1335798705	0	0.01085	0.009797	0.000577	100	14752954	0.995604	290030	0.019573	0	0.499964	0.007177	3e-06
PN0046_C	3836998	3836998	1	0	3148023	0.820439	296451135	2983507	284688663	276517305	0	0.015344	0.013427	0.000771	100	3095654	0.983364	155531	0.049406	0	0.500058	0.015548	9e-06
PN0048_C	4346073	4346073	1	0	3261918	0.750544	304656301	3079800	292483239	284165142	0	0.015032	0.013031	0.000747	100	3213022	0.98501	158940	0.048726	0	0.500113	0.01604	3.6e-05
PN0050_C	9976984	9976984	1	0	7017339	0.703353	510332380	6641852	487191560	469680013	0	0.015147	0.013391	0.0006	76	6887208	0.981456	399985	0.057	0	0.500139	0.013316	0.002538
PN0065_C	4800153	4800153	1	0	3881690	0.80866	364143425	3665085	348814323	333915391	0	0.016126	0.014205	0.000807	100	3845988	0.990802	152812	0.039367	0	0.500096	0.01365	1.5e-05
PN0067_Cx	4829384	4829384	1	0	4128753	0.854923	392552720	3945484	378842851	367670460	0	0.014372	0.012749	0.000741	100	4056046	0.98239	194777	0.047176	0	0.500204	0.012991	2.8e-05
PN0068_Cx	3950564	3950564	1	0	2948311	0.746301	274287256	2774094	262607403	250837145	0	0.016261	0.014287	0.000799	100	2918274	0.989812	120165	0.040757	0	0.500112	0.013742	1.2e-05
PN0095_C	11916418	11916418	1	0	3029947	0.254267	189676272	2357516	165892902	163751731	0	0.012558	0.011211	0.000807	76	2917616	0.962926	411333	0.135756	0	0.500161	0.012108	8.3e-05
PN0157_C	16338724	16338724	1	0	4587119	0.280751	435649967	4374376	421504040	404538940	0	0.011758	0.010596	0.000667	100	4534944	0.988626	165097	0.035991	0	0.50097	0.008093	0.000205
PN0163_C	31485224	31485224	1	0	6262798	0.198912	354608751	4015301	288366666	277609729	0	0.01715	0.017184	0.001075	100	6115688	0.97651	473010	0.075527	0	0.500347	0.006814	1.9e-05
PN0167_C	16356317	16356317	1	0	3483957	0.213004	158407486	1914557	114595809	110479513	0	0.015695	0.016315	0.001112	100	3374360	0.968542	273727	0.078568	0	0.500322	0.004582	4.6e-05
PN0183_C	27733374	27733374	1	0	25994565	0.937303	0	25277126	0	0	0	0.010905	0.009951	0.000575	100	25905152	0.99656	496437	0.019098	0	0.500013	0.007314	1.3e-05
PQ0002_C	18420026	18420026	1	0	17927822	0.973279	1338808083	17808486	1331802639	1291488973	0	0.006131	0.006016	0.000357	76	17745886	0.989852	766868	0.042775	0	0.499971	0.030193	2.3e-05
PQ0003_C	2493489	2493489	1	0	2193112	0.879535	210080941	2130061	206108601	197254744	0	0.009913	0.009102	0.000582	100	2171156	0.989989	67846	0.030936	0	0.500148	0.014061	2.8e-05
PQ0008_C	10112992	10112992	1	0	6526348	0.645343	478330067	6318547	467909670	435976725	0	0.008559	0.008159	0.000402	76	6461668	0.990089	324074	0.049656	0	0.501038	0.010791	0.012559
PS0002_CW	30357791	30357791	1	0	6711118	0.221067	481848432	6567752	473155728	445498288	0	0.011847	0.01125	0.000569	75	6437492	0.959228	863570	0.128678	0	0.500001	0.081993	1.3e-05
PV0025_C	21925977	21925977	1	0	19435487	0.886414	1439136903	18852025	1401398985	1371005582	0	0.010439	0.009388	0.000551	76	19285864	0.992302	761553	0.039184	0	0.499956	0.008336	2.3e-05
PV0053_C	8579679	8579679	1	0	5808951	0.677059	421752975	5535587	405538947	387575611	0	0.015278	0.013692	0.000581	76	5733832	0.987068	250955	0.043201	0	0.499995	0.011789	0.000142
PV0054_C	2920062	2920062	1	0	1896596	0.649505	171259029	1748671	162303445	157949844	0	0.018169	0.015428	0.000839	100	1877944	0.990166	95752	0.050486	0	0.500036	0.018997	2.5e-05
PV0056_C	9414005	9414005	1	0	7730508	0.821171	572601071	7536769	560442808	529053229	0	0.011242	0.010426	0.000473	76	7647710	0.989289	231410	0.029935	0	0.500062	0.007095	2.5e-05
PV0061_C	37964731	37964731	1	0	34682590	0.913548	0	33715677	0	0	0	0.012253	0.011329	0.000521	76	34419198	0.992406	1013056	0.029209	0	0.500067	0.008033	1e-06
PV0062_C	21102793	21102793	1	0	18965250	0.898708	1406206533	18392033	1368596628	1301020411	0	0.010965	0.009948	0.000528	76	18786828	0.990592	627556	0.03309	0	0.500049	0.008028	2e-06
PV0067_C	33136736	33136736	1	0	30323948	0.915116	0	29594281	0	2051041248	0	0.011245	0.010432	0.000466	76	30079156	0.991927	888046	0.029285	0	0.499977	0.006909	1e-06
PV0071_C	20628043	20628043	1	0	12452269	0.603657	1139731788	11515327	1087367776	1063659316	0	0.014292	0.012394	0.000753	100	12329812	0.990166	556079	0.044657	0	0.500148	0.013952	5e-05
PV0072_C	3612495	3612495	1	0	2518860	0.697263	230508987	2332611	218552826	209763575	0	0.017716	0.015413	0.000842	100	2490008	0.988546	123018	0.048839	0	0.499983	0.016658	1.8e-05
PV0074_C	6656475	6656475	1	0	4628310	0.695309	419251985	4223763	390724824	359535529	1	0.027839	0.025149	0.001067	100	4564016	0.986109	263538	0.05694	0	0.500081	0.018462	3.2e-05
PV0243_Cx2	16494466	16494466	1	0	5602586	0.339665	465341180	4823414	439496436	417495273	0	0.01062	0.010063	0.000738	100	5475140	0.977252	545408	0.097349	0	0.500244	0.046254	1.2e-05
PV0253_C	22382894	22382894	1	0	18101976	0.808742	1722357235	17318091	1671722687	1606141864	0	0.012192	0.011082	0.000667	100	17947486	0.991466	613630	0.033899	0	0.500089	0.010735	3.3e-05
PV0255_C	12715516	12715516	1	0	11508824	0.905101	1103382397	11045712	1068795493	1041383101	0	0.013232	0.011893	0.000748	100	11412570	0.991637	370296	0.032175	0	0.500128	0.010328	8.6e-05
PV0327_C	12344763	12344763	1	0	7293978	0.590856	624658491	6316741	585595608	573728344	0	0.01291	0.011734	0.000812	100	7198788	0.98695	353546	0.048471	0	0.500297	0.008522	0.000428
PX0001_CW	10813551	10813551	1	0	8130090	0.751843	579004215	7770758	557918053	528848901	0	0.01565	0.014287	0.000605	75	7796890	0.959016	509832	0.062709	0	0.499978	0.010052	5.6e-05
PY0001_C	3630350	3630350	1	0	2722584	0.749951	193886520	2599182	186711964	176607175	0	0.015081	0.013754	0.000587	75	2593126	0.95245	184932	0.067925	0	0.500021	0.008377	5.5e-05
PY0002_C	20612927	20612927	1	0	18128050	0.879451	1306198895	17559052	1270332075	1201731087	0	0.013982	0.012959	0.000553	75	17551700	0.968207	902658	0.049793	0	0.500003	0.008722	6.8e-05
PY0004_C	12261370	12261370	1	0	11207799	0.914074	1073461608	10787076	1040689547	998733026	0	0.013567	0.012195	0.000713	100	11117200	0.991916	394017	0.035156	0	0.500055	0.014412	1.2e-05
PY0005_C	5484400	5484400	1	0	4591507	0.837194	434351953	4383117	419411579	402404194	0	0.01429	0.01269	0.000735	100	4546576	0.990214	164527	0.035833	0	0.500148	0.011666	4.3e-05
PY0018_C	30443486	30443486	1	0	28979761	0.95192	0	28108233	0	0	0	0.011506	0.010489	0.000613	100	28885614	0.996751	572659	0.019761	0	0.500029	0.007765	1.3e-05
PY0019_C	27229691	27229691	1	0	25916616	0.951778	0	25087129	0	0	0	0.011767	0.01065	0.000614	100	25825530	0.996485	572168	0.022077	0	0.500025	0.008886	1e-06
QC0234_C	7923678	7923678	1	0	3441808	0.43437	277741944	2893445	257340762	246077292	0	0.014656	0.013231	0.000773	100	3373360	0.980113	174380	0.050665	0	0.499939	0.010781	5e-06
QE0473_C	24007620	24007620	1	0	11505301	0.479235	974821517	9899934	913518304	877419156	0	0.012901	0.011881	0.000762	100	11347396	0.986275	631789	0.054913	0	0.500244	0.009088	9e-06
QE0482_C	4098344	4098344	1	0	3495316	0.852861	331852681	3356690	322569977	309173551	0	0.012135	0.0108	0.000611	100	3471380	0.993152	90938	0.026017	0	0.500045	0.009565	1.6e-05
QM0003_C	39021559	39021559	1	0	36657264	0.939411	0	35543835	0	0	0	0.012488	0.011465	0.000639	100	36549202	0.997052	712272	0.019431	0	0.499982	0.008296	4e-06
QN0001_C	20572474	20572474	1	0	19085113	0.927701	1830858671	18352471	1774322610	1705434937	0	0.012889	0.011539	0.000675	100	19001548	0.995621	464261	0.024326	0	0.500086	0.008943	2.6e-05
QS0001_C	11410225	11410225	1	0	8618551	0.755336	806298758	8195504	779453714	745741933	0	0.013734	0.012132	0.000647	100	8564948	0.993781	247575	0.028726	0	0.499986	0.010562	7e-06
QS0002_C	7194654	7194654	1	0	4442168	0.617426	403457927	4117681	383820753	367418891	0	0.017532	0.015104	0.000763	100	4404872	0.991604	204608	0.04606	0	0.500122	0.018036	1.3e-05
QS0003_C	20559574	20559574	1	0	17983248	0.87469	1716558473	17353574	1671531252	1597971885	0	0.013153	0.0119	0.000651	100	17885572	0.994569	427856	0.023792	0	0.500057	0.00888	5e-06
QS0004_C	22883160	22883160	1	0	20358690	0.88968	1948032401	19695883	1900347896	1815941646	0	0.012621	0.011475	0.000637	100	20255070	0.99491	467634	0.02297	0	0.500001	0.008367	3e-06
QS0011_C	10374757	10374757	1	0	9239871	0.890611	883502888	8898909	858161580	820141149	0	0.013123	0.011804	0.000665	100	9183810	0.993933	232847	0.0252	0	0.500054	0.009287	4e-06
QS0012_C	30624527	30624527	1	0	28661857	0.935912	0	27618820	0	0	0	0.013692	0.012387	0.000683	100	28505682	0.994551	746969	0.026061	0	0.499999	0.009597	4e-06
QS0013_C	6851693	6851693	1	0	5538436	0.808331	522852284	5275325	504382581	482839960	0	0.014546	0.012979	0.00071	100	5493766	0.991935	164144	0.029637	0	0.500054	0.010088	1.1e-05
QS0014_C	9635179	9635179	1	0	7711381	0.800336	724939456	7321645	697920666	667525754	0	0.015377	0.013668	0.000736	100	7658664	0.993164	237547	0.030805	0	0.500077	0.011523	1e-05
QS0015_C	9723114	9723114	1	0	7439090	0.765093	695618179	7025711	667937463	637904223	0	0.015663	0.013846	0.000739	100	7360282	0.989406	271082	0.03644	0	0.50015	0.01145	1.3e-05
QS0016_C	10188178	10188178	1	0	8142060	0.799167	766977692	7751419	740109302	706322551	0	0.01469	0.013071	0.000707	100	8085796	0.99309	247458	0.030393	0	0.500025	0.010948	7e-06
QS0018_C	9441449	9441449	1	0	6977197	0.738996	650095950	6561282	621431380	593713238	0	0.016835	0.014841	0.000772	100	6922920	0.992221	253585	0.036345	0	0.499954	0.013212	7e-06
QS0025_C	7793424	7793424	1	0	5528130	0.709333	512015972	5198570	490868494	470602685	0	0.015508	0.013517	0.000713	100	5490164	0.993132	188072	0.034021	0	0.500051	0.012789	1.6e-05
QS0027_C	8290534	8290534	1	0	6501550	0.784214	609314996	6177770	587878068	562752934	0	0.014373	0.012725	0.000684	100	6457074	0.993159	192492	0.029607	0	0.500085	0.010819	5e-06
QS0028_C	6830735	6830735	1	0	5414340	0.792644	512608961	5171961	495386208	473556627	0	0.014061	0.012542	0.000696	100	5375006	0.992735	156944	0.028987	0	0.50012	0.010311	1.3e-05
QS0031_C	7621894	7621894	1	0	6675325	0.875809	635150570	6413181	616550773	589707920	0	0.013057	0.011718	0.00065	100	6633576	0.993746	167561	0.025102	0	0.500043	0.008799	2e-06
QS0032_C	8249679	8249679	1	0	6108339	0.740434	570694553	5789476	550044489	527284718	0	0.014395	0.012666	0.000689	100	6067306	0.993282	182159	0.029821	0	0.50005	0.010752	1.5e-05
QS0033_C	5112050	5112050	1	0	3257943	0.637307	297706033	3043250	284689793	272809759	0	0.016284	0.014037	0.00074	100	3234240	0.992725	123113	0.037789	0	0.500096	0.015093	4e-05
QS0035_C	11188806	11188806	1	0	10137799	0.906066	969020637	9760032	941103050	900743977	0	0.013198	0.011923	0.000665	100	10079400	0.994239	243815	0.02405	0	0.500031	0.008287	1e-06
QS0037_C	7542892	7542892	1	0	6556735	0.86926	623613136	6295008	604868566	578413058	0	0.013505	0.012142	0.000673	100	6510694	0.992978	179485	0.027374	0	0.500039	0.009236	2e-06
QS0042_C	20306484	20306484	1	0	3002133	0.147841	274705116	2817237	262974545	252498849	0	0.01616	0.014195	0.000736	100	2978662	0.992182	100893	0.033607	0	0.500001	0.011952	6e-06
QS0044_C	20124742	20124742	1	0	7500879	0.372719	714060942	7193315	691309050	659476719	0	0.014197	0.012798	0.000701	100	7423496	0.989683	235285	0.031368	0	0.499962	0.009305	9e-06
QS0049_C	25919989	25919989	1	0	24506685	0.945474	0	23837066	0	0	0	0.011437	0.010481	0.00061	100	24414366	0.996233	462325	0.018865	0	0.499994	0.007304	2e-06
QS0051_C	5801393	5801393	1	0	2837140	0.489045	254894802	2590454	241195291	231573525	0	0.016578	0.013705	0.000747	100	2813848	0.99179	228676	0.080601	0	0.500348	0.03332	3e-05
QS0053_C	8596662	8596662	1	0	6926707	0.805744	654018998	6631930	634662088	611204392	0	0.012841	0.011439	0.000651	100	6885668	0.994075	178497	0.025769	0	0.500029	0.009444	5e-06
SGH_103	24670613	24670613	1	0	23079287	0.935497	0	22425061	0	0	1	0.017085	0.015903	0.000805	151	22933576	0.993687	1008597	0.043701	0	0.499573	0.022498	3.3e-05
SGH_108	3459720	3459720	1	0	3113754	0.900002	448242316	3006053	436583129	418836977	0	0.015013	0.013541	0.001	151	3091290	0.992786	137388	0.044123	0	0.49974	0.02046	2.5e-05
SGH_331	16499519	16499519	1	0	15656960	0.948934	0	15255620	0	2084364819	0	0.012348	0.011324	0.000811	150	15428032	0.985379	1123914	0.071784	0	0.499911	0.040658	4e-06
SGH_337	6440952	6440952	1	0	5387216	0.836401	773267891	5214155	756264225	722544432	0	0.013658	0.012404	0.000904	151	5341242	0.991466	241312	0.044793	0	0.499765	0.017654	9.1e-05
SGH_355	14635720	14635720	1	0	13939482	0.952429	2005102545	13613030	1969578020	1840635541	1	0.0164	0.015461	0.000778	151	13828650	0.992049	602594	0.043229	0	0.499553	0.024018	0.000186
SGH_357	37751458	37751458	1	0	19886380	0.526771	0	19056699	0	0	0	0.016635	0.015063	0.000976	151	19757756	0.993532	951366	0.04784	0	0.499197	0.019171	0.000172
SGH_358	8833256	8833256	1	0	5259286	0.595396	756571624	5077694	737088836	705469597	0	0.015241	0.013818	0.000977	151	5208338	0.990313	274454	0.052185	0	0.499881	0.019539	0.000192
SGH_359	12815948	12815948	1	0	8906071	0.694921	1276904961	8534062	1236647406	1189221293	0	0.015748	0.014032	0.001021	151	8833500	0.991852	504055	0.056597	0	0.499729	0.022283	9.4e-05

### Sheet: Human
SAMPLE	TOTAL_READS	PF_READS	PCT_PF_READS	PF_NOISE_READS	PF_READS_ALIGNED	PCT_PF_READS_ALIGNED	PF_ALIGNED_BASES	PF_HQ_ALIGNED_READS	PF_HQ_ALIGNED_BASES	PF_HQ_ALIGNED_Q20_BASES	PF_HQ_MEDIAN_MISMATCHES	PF_MISMATCH_RATE	PF_HQ_ERROR_RATE	PF_INDEL_RATE	MEAN_READ_LENGTH	READS_ALIGNED_IN_PAIRS	PCT_READS_ALIGNED_IN_PAIRS	PF_READS_IMPROPER_PAIRS	PCT_PF_READS_IMPROPER_PAIRS	BAD_CYCLES	STRAND_BALANCE	PCT_CHIMERAS	PCT_ADAPTER
K562	594119920	594119920	1	0	592746989	0.997689	87913958809	554897510	82628209751	80140930837	0	0.004923	0.004333	0.000217	150	592278136	0.999209	8769375	0.014794	0	0.499828	0.003549	0.000667
NCI_H460	648639394	648639394	1	0	637275274	0.98248	94615552331	592262191	88477964356	84138008612	0	0.0082	0.007461	0.000221	151	635722432	0.997563	11988904	0.018813	0	0.499754	0.003185	0.013576
T47D	653298101	653298101	1	0	651224329	0.996826	97160942899	612929598	91891271063	89750925320	0	0.00453	0.003929	0.000218	151	650752380	0.999275	9053455	0.013902	0	0.499801	0.002887	0.001103
